# SDC3 acts as a timekeeper of myogenic differentiation by regulating the insulin/AKT/mTOR axis in muscle stem cell progeny

**DOI:** 10.1101/2020.08.10.244152

**Authors:** Fiona K. Jones, Alexander Phillips, Andrew R. Jones, Addolorata Pisconti

## Abstract

Muscle stem cells (MuSCs) are indispensable for muscle regeneration. A multitude of extracellular stimuli direct MuSC fate decisions from quiescent progenitors to differentiated myocytes. The activity of these signals is modulated by coreceptors such as syndecan-3 (SDC3). We investigated the global landscape of SDC3-mediated regulation of myogenesis using a phosphoproteomics approach which revealed, with the precision level of individual phosphosites, the large-scale extent of SDC3-mediated regulation of signal transduction in MuSCs. We then focused on INSR/AKT/mTOR as a key pathway regulated by SDC3 during myogenesis and mechanistically dissected SDC3-mediated inhibition of insulin signaling in MuSCs. SDC3 interacts with INSR limiting insulin signal transduction via AKT/mTOR. Both knockdown of INSR and inhibition of AKT rescue *Sdc3^-/-^* MuSC differentiation to wild type levels. Since SDC3 is rapidly downregulated at the onset of differentiation, our study suggests that SDC3 acts a timekeeper to restrain proliferating MuSC response to insulin and prevent premature differentiation.
