## Supplementary material for "SDC3 acts as a timekeeper of myogenic differentiation by regulating the insulin/AKT/mTOR axis in muscle stem cell progeny": Table S1

### Sheet: Sheet1
Uniprot Accession	Gene name	Protein name	Phosphosite	Commercial antibody?	Ln (Fold Change)	FDR	Ascore p1	Ascore p2	Ascore p3
P62754	Rps6	40S ribosomal protein S6	S236-S240	yes	-1.99914	0.00436667	17.01	12.28
P97465	Dok1	Docking protein 1	S290	no	-1.77471	0.003	76.17
E0CXA0	Hdgf	Hepatoma-derived growth factor	S100-S101	no	-1.74601	0.00748333	0	0
Q80TM9	Nisch	Nischarin	S543	no	-1.68363	0.0220524	5.47
Q6NXJ0	Wwc2	Protein WWC2	T999	no	-1.65824	0.0281786	11.1
Q543V3	Irs1	Insulin receptor substrate 1	S522-T525	yes	-1.60372	0.00545	5.55	0
A6PWC3	Nrd1	Nardilysin	S85	no	-1.54754	0.0137	1000
Q3UZ39	Lrrfip1	Leucine-rich repeat flightless-interacting protein 1	S649	no	-1.54714	0.0262846	37.5
Q80X82	Sympk	Symplekin	S494	no	-1.42917	0.0371179	50.34
Q6P4S6	Sik3	Serine/threonine-protein kinase SIK3	T411	no	-1.40439	0.00664	1000
Q921L6	Cttn	Cortactin, isoform CRA_a	S33	no	-1.36047	0.0453635	0
Q80VI1	Trim56	E3 ubiquitin-protein ligase TRIM56	S6	no	-1.32519	0.027263	0
Q9JIK5	Ddx21	Nucleolar RNA helicase 2	S192	no	-1.26571	0.0459906	3.64
Q5SNZ0	Ccdc88a	Girdin	T1419	no	-1.24831	0.02109	0
P62754	Rps6	40S ribosomal protein S6	S236-S240-S244	yes	-1.20804	0.0022	0	0	9.42
E9Q784	Zc3h13	Zinc finger CCCH domain-containing protein 13	S110	no	-1.20228	0.0094875	0
P15532	Nme1	Nucleoside diphosphate kinase A	S120	no	-1.19304	0.025512	10.42
E9Q616	Ahnak	Protein Ahnak	T5567	no	-1.1617	0.0326606	0
Q5SW15	Mettl16	Methyltransferase-like protein	T499	no	-1.12583	0.0334676	61.69
Q91YS7	Map2k2	Dual-specificity mitogen-activated protein kinase kinase 2	S226	yes	-1.06509	0.0478304	35.13
P05132	Prkaca	cAMP-dependent protein kinase catalytic subunit alpha	T198	yes	-1.03608	0.0300867	0
P25206	Mcm3	DNA replication licensing factor MCM3	S672	no	-1.00541	0.0229318	25.11
G3UX48	Prrc2a	Protein PRRC2A	S706	no	-0.949637	0.0175471	6.59
E9Q616	Ahnak	Protein Ahnak	S4906	no	-0.94155	0.0404	8.14
Q9D8C8	Ppp1r35	Protein phosphatase 1 regulatory subunit 35	S85	no	-0.926292	0.0291483	1000
P62754	Rps6	40S ribosomal protein S6	S235-S236-S240	yes	-0.921378	0.044088	7.97	9.3	12.28
P20152	Vim	Vimentin	S39	yes	-0.899912	0.0246833	7.32
Z4YJT3	Larp1	La-related protein 1	T503	no	-0.893212	0.0410222	48.12
Q6P5H2	Nes	Nestin	S963	no	-0.884484	0.0466	1000
Q5EBP8	Hnrnpa1	Heterogeneous nuclear ribonucleoprotein A1	S2-S4-S6	no	-0.876962	0.0350056	1000	1000	0
P70445	Eif4ebp2	Eukaryotic translation initiation factor 4E-binding protein 2	T70	no	-0.870818	0.0164125	29.96
Q6A026	Pds5a	Sister chromatid cohesion protein PDS5 homolog A	S1174	no	-0.867424	0.0188444	5.08
Q80XU3	Nucks1	Nuclear ubiquitous casein and cyclin-dependent kinase substrate 1	S214	no	-0.84104	0.0200263	44.69
P43276	Hist1h1b	Histone H1.5	S18	no	-0.837743	0.00834286	77.76
D3Z069	Phldb2	Pleckstrin homology-like domain family B member 2	S248	no	-0.811526	0.0342543	7.21
Q5SVQ0	Kat7	Histone acetyltransferase KAT7	T90	no	-0.770693	0.0422213	16.66
Q6P9Q4	Fhod1	FH1/FH2 domain-containing protein 1	S524-S527	no	-0.766468	0.04722	1000	1000
Q60749	Khdrbs1	KH domain-containing, RNA-binding, signal transduction-associated protein 1	S20	no	-0.756087	0.0128583	8.22
P39447	Tjp1	Tight junction protein ZO-1	S912	no	-0.666587	0.035727	79.54
P83741	Wnk1	Serine/threonine-protein kinase WNK1	S2027	no	-0.654178	0.049131	17.32
Q7TSG2	Ctdp1	RNA polymerase II subunit A C-terminal domain phosphatase	S830	no	-0.623165	0.03185	33.18
E9QN31	Nop2	Probable 28S rRNA	S59	no	-0.606454	0.0447275	1000
E9Q616	Ahnak	Protein Ahnak	S5522-S5525-S5536	no	0.902675	0.0104222	4.08	2.37	9.34
P30999	Ctnnd1	Catenin delta-1	S920	no	1.04069	0.0144571	1000
P47930	Fosl2	Fos-related antigen 2	S19	no	1.05337	0.0309871	0
Q9JJ89	Ccdc86	Coiled-coil domain-containing protein 86	S18	no	1.10434	0.0390976	72.22
Q8BJU0	Sgta	Small glutamine-rich tetratricopeptide repeat-containing protein alpha	T305	no	1.16682	0.0416239	11.1
Q9Z0W3	Nup160	Nuclear pore complex protein Nup160	S1123	no	1.32921	0.0434367	16.36
Q05D44	Eif5b	Eukaryotic translation initiation factor 5B	S114	no	1.349	0.0497542	30.1
H3BIY7	Mta3	Metastasis-associated protein MTA3	S176	no	1.37866	0.048486	17.01
Q9CY58	Serbp1	Plasminogen activator inhibitor 1 RNA-binding protein	S197	no	1.40243	0.0428187	14.04
Q60875	Arhgef2	Rho guanine nucleotide exchange factor 2	S931	no	1.43742	0.037775	1000
P83917	Cbx1	Chromobox protein homolog 1	S89	no	1.46562	0.0384195	14.04
Q6P542	Abcf1	ATP-binding cassette sub-family F member 1	S138	no	1.54692	0.0397628	1000
Q5SW19	Cluh	Clustered mitochondria protein homolog	S1300	no	1.60154	0.0238435	38.16
Q6PHZ2	Camk2d	Calcium/calmodulin-dependent protein kinase type II subunit delta	S330	no	1.62076	0.01534	0
Q8BYI8	Fam234b	Protein FAM234B	S30-S33	no	1.62718	0.0364395	11.12	8.82
Q9R020	Zranb2	Zinc finger Ran-binding domain-containing protein 2	S120	no	1.75586	0.01121	0
E9QAS4	Chd4	Chromodomain-helicase-DNA-binding protein 4	S408	no	1.79533	0.0118727	1000
