## Supplementary material for "SDC3 acts as a timekeeper of myogenic differentiation by regulating the insulin/AKT/mTOR axis in muscle stem cell progeny": Table S2

### Sheet: Sheet1
Ctrl cells serum stimulation comparison #3
Ingenuity Canonical Pathways	-log(p-value)	Ratio	z-score	Molecules
Telomerase Signaling	7.33	0.198	2.673	ABL1,AKT2,EGFR,ETS1,HDAC1,HDAC7,HSP90AA1,HSP90AB1,HSP90B1,MAP2K1,MAP2K2,MAPK1,MAPK3,PIK3C2A,PTGES3,RAF1,RB1,SHC1
Integrin Signaling	7.19	0.143	1.877	ABL1,ACTA2,AKT2,ARHGAP5,ASAP1,BCAR3,BRAF,CRKL,CTTN,GSK3B,MAP2K1,MAP2K2,MAPK1,MAPK3,MPRIP,MYL12B,PAK1,PARVA,PIK3C2A,PPP1R12A,PTK2,RAF1,SHC1,VASP,VCL,ZYX
Signaling by Rho Family GTPases	6.9	0.138	1.8	ACTA2,ARHGEF12,ARHGEF17,BAIAP2,CDC42EP3,CLIP1,DES,JUN,MAP2K1,MAP2K2,MAPK1,MAPK3,MYL12B,PAK1,PIK3C2A,PIP5K1C,PPP1R12A,PPP1R12C,PTK2,RAF1,ROCK2,SEPT7,SEPT9,SLC9A1,STMN1,VIM
Insulin Receptor Signaling	6.77	0.167	3.3	AKT2,CRKL,EIF4EBP1,GSK3B,IRS1,IRS2,MAP2K1,MAP2K2,MAPK1,MAPK3,PIK3C2A,PPP1CA,PPP1R10,PPP1R12A,PRKAR1A,PTPN1,RAF1,RPTOR,SHC1,TSC1
RhoA Signaling	6.23	0.177	0.258	ABL2,ACTA2,ANLN,ARHGAP1,ARHGAP5,ARHGEF12,BAIAP2,CDC42EP3,MPRIP,MYL12B,PIP5K1C,PPP1R12A,PTK2,RHPN2,ROCK2,SEPT7,SEPT9
Prostate Cancer Signaling	5.9	0.188	#NUM!	ABL1,AKT2,CTNNB1,GSK3B,HSP90AA1,HSP90AB1,HSP90B1,MAP2K1,MAP2K2,MAPK1,MAPK3,MDM2,PIK3C2A,RAF1,RB1
Sertoli Cell-Sertoli Cell Junction Signaling	5.89	0.138	#NUM!	ACTA2,AFDN,AKT2,CTNNA1,CTNNB1,GSK3B,JUN,JUP,MAP2K1,MAP2K2,MAP3K2,Map3k7,MAPK1,MAPK3,PRKAR1A,RAF1,SPTAN1,SPTBN1,TJAP1,TJP1,VCL,YBX3
Actin Cytoskeleton Signaling	5.86	0.129	2.711	ACTA2,ARHGEF12,BAIAP2,CRKL,FLNA,MAP2K1,MAP2K2,MAPK1,MAPK3,MPRIP,MYH10,MYH9,MYL12B,PAK1,PIK3C2A,PIP5K1C,PPP1R12A,PTK2,RAF1,ROCK2,SHC1,SLC9A1,TRIO,VCL
Neuregulin Signaling	5.86	0.176	2.714	ADAM17,AKT2,CRKL,EGFR,ERBB2,ERBIN,HSP90AA1,HSP90AB1,HSP90B1,MAP2K1,MAP2K2,MAPK1,MAPK3,PRKD3,RAF1,SHC1
FAK Signaling	5.62	0.179	#NUM!	ACTA2,AKT2,ASAP1,EGFR,GIT2,MAP2K1,MAP2K2,MAPK1,MAPK3,PAK1,PIK3C2A,PTK2,RAF1,TNS1,VCL
HGF Signaling	5.42	0.163	2.84	AKT2,CRKL,ETS1,JUN,MAP2K1,MAP2K2,MAP3K2,Map3k7,MAPK1,MAPK3,PAK1,PIK3C2A,PRKD3,PTK2,RAF1,STAT3
ILK Signaling	5.33	0.131	1.414	ACTA2,AKT2,CTNNB1,FLNA,FLNC,GSK3B,IRS1,IRS2,JUN,MAPK1,MAPK3,MYH10,MYH9,PARVA,PIK3C2A,PPP1R12A,PTK2,RICTOR,TGFB1I1,VCL,VIM
Glioma Signaling	5.3	0.16	2.309	ABL1,AKT2,CAMK2G,EGFR,IGF2R,MAP2K1,MAP2K2,MAPK1,MAPK3,MDM2,PIK3C2A,PRKD3,RAF1,RB1,RBL1,SHC1
Molecular Mechanisms of Cancer	5.22	0.098	#NUM!	ABL1,AKT2,ARHGEF12,ARHGEF17,BRAF,BRCA1,CAMK2G,CDK11A,CDK12,CDK9,CTNNA1,CTNNB1,CTNND1,FANCD2,GSK3B,IRS1,JUN,MAP2K1,MAP2K2,MAPK1,MAPK3,MDM2,NBN,PAK1,PIK3C2A,PRKAR1A,PRKD3,PTK2,RAF1,RB1,RBL1,SHC1,SUFU,TAB2
Aldosterone Signaling in Epithelial Cells	5.12	0.148	3	CRYAB,HSP90AA1,HSP90AB1,HSP90B1,HSPA4,HSPB1,HSPB6,HSPB8,MAP2K1,MAP2K2,MAPK1,MAPK3,PIK3C2A,PIP5K1C,PRKD3,RAF1,SLC9A1
IL-3 Signaling	5	0.181	3.051	AKT2,CRKL,JUN,MAP2K1,MAP2K2,MAPK1,MAPK3,PAK1,PIK3C2A,PRKD3,RAF1,SHC1,STAT3
Endometrial Cancer Signaling	4.92	0.208	2.333	AKT2,CTNNA1,CTNNB1,ERBB2,GSK3B,MAP2K1,MAP2K2,MAPK1,MAPK3,PIK3C2A,RAF1
Melanoma Signaling	4.89	0.227	3.162	AKT2,BRAF,MAP2K1,MAP2K2,MAPK1,MAPK3,MDM2,PIK3C2A,RAF1,RB1
GDNF Family Ligand-Receptor Interactions	4.84	0.188	3.317	DOK1,IRS1,IRS2,JUN,MAP2K1,MAP2K2,MAPK1,MAPK3,PDLIM7,PIK3C2A,RAF1,SHC1
Protein Kinase A Signaling	4.77	0.0961	2.353	ADD1,AKAP11,AKAP12,BRAF,CAMK2G,CDC23,CDC27,CTNNB1,FLNA,FLNC,GSK3B,HIST1H1D,Hist1h1e,MAP2K1,MAP2K2,MAPK1,MAPK3,MYH10,MYL12B,PPP1CA,PPP1R10,PPP1R12A,PRKAR1A,PRKD3,PTK2,PTPN1,PTPN14,PTPN21,PTPN23,RAF1,ROCK2,VASP
Regulation of eIF4 and p70S6K Signaling	4.72	0.138	3	AKT2,EIF3B,EIF3C,EIF3E,EIF4EBP1,EIF4EBP2,EIF4G1,EIF4G2,IRS1,MAP2K1,MAP2K2,MAPK1,MAPK3,PIK3C2A,RAF1,RPS20,SHC1
Tight Junction Signaling	4.66	0.131	#NUM!	ACTA2,AFDN,AKT2,CTNNA1,CTNNB1,HSF1,JUN,MARK2,MYH10,MYH9,PRKAR1A,RAB13,SAFB,SPTAN1,TJP1,VASP,VCL,YBX3
Endocannabinoid Developing Neuron Pathway	4.61	0.149	3.742	AKT1S1,AKT2,BRAF,BRCA1,CTNNB1,GSK3B,MAP2K1,MAP2K2,MAPK1,MAPK3,PIK3C2A,PRKAR1A,RAF1,RPTOR,STAT3
Thrombopoietin Signaling	4.6	0.193	3.317	IRS2,JUN,MAP2K1,MAP2K2,MAPK1,MAPK3,PIK3C2A,PRKD3,RAF1,SHC1,STAT3
ErbB2-ErbB3 Signaling	4.6	0.193	3.162	ERBB2,GSK3B,JUN,MAP2K1,MAP2K2,MAPK1,MAPK3,PIK3C2A,RAF1,SHC1,STAT3
ERK/MAPK Signaling	4.58	0.121	2.683	BRAF,CRKL,EIF4EBP1,ETS1,HSPB1,MAP2K1,MAP2K2,MAPK1,MAPK3,PAK1,PIK3C2A,PLA2G4A,PPP1CA,PPP1R10,PPP1R12A,PRKAR1A,PTK2,RAF1,SHC1,STAT3
mTOR Signaling	4.55	0.12	2.138	AKT1S1,AKT2,EIF3B,EIF3C,EIF3E,EIF4B,EIF4EBP1,EIF4G1,EIF4G2,IRS1,MAPK1,MAPK3,PIK3C2A,PRKAA1,PRKAB1,PRKD3,RICTOR,RPS20,RPTOR,TSC1
Ovarian Cancer Signaling	4.54	0.134	2.887	ABL1,AKT2,BRAF,BRCA1,CD44,CTNNB1,EGFR,GJA1,GSK3B,MAP2K1,MAP2K2,MAPK1,MAPK3,PIK3C2A,PRKAR1A,RAF1,RB1
EIF2 Signaling	4.51	0.12	3.051	ACTA2,AKT2,CDK11A,EIF3B,EIF3C,EIF3E,EIF4G1,EIF4G2,EIF5B,GSK3B,MAP2K1,MAP2K2,MAPK1,MAPK3,PIK3C2A,PPP1CA,RAF1,RPL19,RPS20,SHC1
Chronic Myeloid Leukemia Signaling	4.46	0.152	#NUM!	ABL1,AKT2,CRKL,HDAC1,HDAC7,MAP2K1,MAP2K2,MAPK1,MAPK3,MDM2,PIK3C2A,RAF1,RB1,RBL1
EGF Signaling	4.46	0.204	3.162	AKT2,EGFR,JUN,MAP2K1,MAPK1,MAPK3,PIK3C2A,RAF1,SHC1,STAT3
Endocannabinoid Cancer Inhibition Pathway	4.4	0.131	-0.728	AKT1S1,AKT2,CTNNB1,GSK3B,MAP2K1,MAP2K2,MAPK1,MAPK3,PIK3C2A,PRKAA1,PRKAB1,PRKAR1A,PTK2,RAF1,ROCK2,RPTOR,VIM
ErbB Signaling	4.26	0.155	2.887	EGFR,ERBB2,GSK3B,JUN,MAP2K1,MAP2K2,MAPK1,MAPK3,PAK1,PIK3C2A,PRKD3,RAF1,SHC1
IGF-1 Signaling	4.25	0.146	3.742	AKT2,IRS1,IRS2,JUN,MAP2K1,MAP2K2,MAPK1,MAPK3,PIK3C2A,PRKAR1A,PTK2,RAF1,SHC1,STAT3
Germ Cell-Sertoli Cell Junction Signaling	4.2	0.122	#NUM!	ACTA2,AFDN,CTNNA1,CTNNB1,CTNND1,JUP,MAP2K1,MAP2K2,MAP3K2,Map3k7,MAPK1,MAPK3,PAK1,PIK3C2A,PTK2,TJP1,VCL,ZYX
Prolactin Signaling	4.18	0.162	3.317	IRS1,JUN,MAP2K1,MAP2K2,MAPK1,MAPK3,NR3C1,PIK3C2A,PRKD3,RAF1,SHC1,STAT3
PDGF Signaling	4.12	0.16	2.309	ABL1,ABL2,CRKL,JUN,MAP2K1,MAP2K2,MAPK1,MAPK3,PIK3C2A,RAF1,SHC1,STAT3
GM-CSF Signaling	4.12	0.172	2.111	AKT2,CAMK2G,ETS1,MAP2K1,MAP2K2,MAPK1,MAPK3,PIK3C2A,RAF1,SHC1,STAT3
Non-Small Cell Lung Cancer Signaling	4.05	0.169	3	ABL1,AKT2,EGFR,ERBB2,MAP2K1,MAP2K2,MAPK1,MAPK3,PIK3C2A,RAF1,RB1
Breast Cancer Regulation by Stathmin1	4.04	0.114	#NUM!	ARHGEF12,ARHGEF17,CAMK2G,MAP2K1,MAP2K2,MAPK1,MAPK3,PAK1,PIK3C2A,PPP1CA,PPP1R10,PPP1R12A,PRKAR1A,PRKD3,RAF1,RB1CC1,ROCK2,SHC1,STMN1
ATM Signaling	4.01	0.156	0	ABL1,BLM,BRCA1,CBX1,CBX3,CBX5,FANCD2,JUN,MDM2,NBN,TP53BP1,TRIM28
Role of PI3K/AKT Signaling in the Pathogenesis of Influenza	3.99	0.2	2.121	AKT2,CRKL,GSK3B,IRF3,MAP2K1,MAP2K2,MAPK1,MAPK3,PIK3C2A
PI3K/AKT Signaling	3.82	0.127	2.138	AKT2,CTNNB1,EIF4EBP1,GSK3B,HSP90AA1,HSP90AB1,HSP90B1,MAP2K1,MAP2K2,MAPK1,MAPK3,MDM2,RAF1,SHC1,TSC1
Leukocyte Extravasation Signaling	3.8	0.11	2.183	ABL1,ACTA2,AFDN,ARHGAP1,ARHGAP5,CD44,CRKL,CTNNA1,CTNNB1,CTNND1,CTTN,MAP2K2,MAPK1,PIK3C2A,PRKD3,PTK2,ROCK2,VASP,VCL
Acute Myeloid Leukemia Signaling	3.74	0.146	2.53	AKT2,BRAF,EIF4EBP1,JUP,MAP2K1,MAP2K2,MAPK1,MAPK3,PIK3C2A,PML,RAF1,STAT3
UVC-Induced MAPK Signaling	3.69	0.184	3	BRAF,EGFR,JUN,MAP2K1,MAP2K2,MAPK1,MAPK3,PRKD3,RAF1
SPINK1 General Cancer Pathway	3.69	0.184	3	AKT2,EGFR,MAP2K1,MAP2K2,MAPK1,MAPK3,PIK3C2A,RAF1,STAT3
Epithelial Adherens Junction Signaling	3.67	0.119	#NUM!	ACTA2,AFDN,AKT2,BAIAP2,CLIP1,CTNNA1,CTNNB1,CTNND1,EGFR,JUP,LMO7,MYH10,MYH9,NOTCH2,VCL,ZYX
Pancreatic Adenocarcinoma Signaling	3.66	0.135	2.309	ABL1,AKT2,EGFR,ERBB2,MAP2K1,MAP2K2,MAPK1,MAPK3,MDM2,PIK3C2A,RAF1,RB1,STAT3
Aryl Hydrocarbon Receptor Signaling	3.65	0.123	1.069	HSP90AA1,HSP90AB1,HSP90B1,HSPB1,JUN,MAPK1,MAPK3,MDM2,NCOR2,NFIC,NFIX,PTGES3,RB1,RBL1,SMARCA4
Gα12/13 Signaling	3.65	0.128	2.673	AKT2,CTNNB1,JUN,MAP2K1,MAP2K2,MAPK1,MAPK3,MEF2A,MEF2D,MYL12B,PIK3C2A,PTK2,RAF1,ROCK2
Chemokine Signaling	3.64	0.153	2.714	CAMK2G,JUN,MAP2K1,MAP2K2,MAPK1,MAPK3,MPRIP,PPP1R12A,PTK2,RAF1,ROCK2
Nitric Oxide Signaling in the Cardiovascular System	3.64	0.143	2.309	AKT2,HSP90AA1,HSP90AB1,HSP90B1,MAP2K1,MAP2K2,MAPK1,MAPK3,PIK3C2A,PRKAA1,PRKAR1A,PRKD3
ErbB4 Signaling	3.62	0.164	2.333	ADAM17,MAP2K1,MAP2K2,MAPK1,MAPK3,PIK3C2A,PRKD3,RAF1,SHC1,YAP1
Cell Cycle Control of Chromosomal Replication	3.61	0.2	#NUM!	CDK11A,CDK12,CDK9,MCM2,MCM4,ORC1,POLA2,TOP2B
PPARα/RXRα Activation	3.6	0.109	-1.5	HSP90AA1,HSP90AB1,HSP90B1,IRS1,JUN,MAP2K1,MAP2K2,MAP4K4,MAPK1,MAPK3,MED12,MED24,NCOR2,PRKAA1,PRKAB1,PRKAR1A,RAF1,SHC1
14-3-3-mediated Signaling	3.56	0.126	2.673	AKT1S1,AKT2,GSK3B,JUN,MAP2K1,MAP2K2,MAPK1,MAPK3,PIK3C2A,PRKD3,RAF1,TSC1,VIM,YAP1
p53 Signaling	3.54	0.14	-1.265	AKT2,BRCA1,CTNNB1,GSK3B,HDAC1,JMY,JUN,MDM2,PIK3C2A,PML,RB1,ST13
JAK/Stat Signaling	3.53	0.149	3.317	AKT2,JUN,MAP2K1,MAP2K2,MAPK1,MAPK3,PIK3C2A,PTPN1,RAF1,SHC1,STAT3
AMPK Signaling	3.53	0.108	2.324	ACACA,AKT1S1,AKT2,EEF2,EEF2K,EIF4EBP1,IRS1,IRS2,MAPK1,PIK3C2A,PRKAA1,PRKAB1,PRKAR1A,RAB7A,RPTOR,SMARCA4,TBC1D1,TSC1
Oncostatin M Signaling	3.53	0.195	2.828	IL6ST,MAP2K1,MAP2K2,MAPK1,MAPK3,RAF1,SHC1,STAT3
Semaphorin Signaling in Neurons	3.49	0.173	#NUM!	ARHGAP1,ARHGEF12,DPYSL2,DPYSL3,MAPK1,MAPK3,PAK1,PTK2,ROCK2
RANK Signaling in Osteoclasts	3.48	0.147	2.714	AKT2,JUN,MAP2K1,MAP2K2,MAP3K2,Map3k7,MAPK1,MAPK3,PIK3C2A,RAF1,TAB2
UVB-Induced MAPK Signaling	3.45	0.19	2.121	EGFR,EIF4EBP1,JUN,MAP2K1,MAPK1,MAPK3,PIK3C2A,PRKD3
VEGF Signaling	3.45	0.136	2.309	ACTA2,AKT2,MAP2K1,MAP2K2,MAPK1,MAPK3,PIK3C2A,PTK2,RAF1,ROCK2,SHC1,VCL
IL-15 Signaling	3.44	0.156	#NUM!	AKT2,MAP2K1,MAP2K2,MAPK1,MAPK3,PIK3C2A,PTK2,RAF1,SHC1,STAT3
Estrogen Receptor Signaling	3.44	0.129	#NUM!	MAP2K1,MAP2K2,MAPK1,MAPK3,MED12,MED24,NCOR2,NR3C1,PELP1,RAF1,SHC1,SMARCA4,THRAP3
Cholecystokinin/Gastrin-mediated Signaling	3.35	0.126	2.496	EGFR,JUN,MAP2K1,MAP2K2,MAPK1,MAPK3,MEF2A,MEF2D,PRKD3,PTK2,RAF1,ROCK2,SHC1
IL-8 Signaling	3.34	0.104	3.153	AKT2,BRAF,EGFR,EIF4EBP1,JUN,LASP1,MAP2K1,MAP2K2,MAP4K4,MAPK1,MAPK3,MYL12B,PIK3C2A,PRKD3,PTK2,RAF1,ROCK2,VASP
Apelin Endothelial Signaling Pathway	3.31	0.125	2.496	AKT2,JUN,MAP2K1,MAP2K2,MAPK1,MAPK3,MEF2A,MEF2D,PIK3C2A,PRKAA1,PRKAB1,PRKD3,RAF1
IL-2 Signaling	3.3	0.164	2.828	AKT2,JUN,MAP2K1,MAP2K2,MAPK1,MAPK3,PIK3C2A,RAF1,SHC1
Renal Cell Carcinoma Signaling	3.23	0.147	2.53	AKT2,ETS1,JUN,MAP2K1,MAP2K2,MAPK1,MAPK3,PAK1,PIK3C2A,RAF1
Rac Signaling	3.22	0.129	2.309	BAIAP2,CD44,JUN,MAP2K1,MAP2K2,MAPK1,MAPK3,PAK1,PIK3C2A,PIP5K1C,PTK2,RAF1
Renin-Angiotensin Signaling	3.19	0.121	2.887	JUN,MAP2K1,MAP2K2,MAPK1,MAPK3,PAK1,PIK3C2A,PRKAR1A,PRKD3,PTK2,RAF1,SHC1,STAT3
NGF Signaling	3.18	0.128	2.714	AKT2,MAP2K1,MAP2K2,MAP3K2,Map3k7,MAPK1,MAPK3,PIK3C2A,RAF1,ROCK2,SHC1,TRIO
Erythropoietin Signaling	3.12	0.143	#NUM!	AKT2,JUN,MAP2K1,MAP2K2,MAPK1,MAPK3,PIK3C2A,PRKD3,RAF1,SHC1
FLT3 Signaling in Hematopoietic Progenitor Cells	3.12	0.143	3.162	AKT2,EIF4EBP1,MAP2K1,MAP2K2,MAPK1,MAPK3,PIK3C2A,RAF1,SHC1,STAT3
Role of NANOG in Mammalian Embryonic Stem Cell Pluripotency	3.11	0.119	3.464	AKT2,CTNNB1,GSK3B,IL6ST,MAP2K1,MAP2K2,MAPK1,MAPK3,PIK3C2A,RAF1,RIF1,SHC1,STAT3
Ephrin Receptor Signaling	3.11	0.102	2.324	ABI1,ABL1,AKT2,CRKL,DOK1,EPHA2,MAP2K1,MAP2K2,MAP4K4,MAPK1,MAPK3,PAK1,PTK2,RAF1,ROCK2,SHC1,STAT3
PPAR Signaling	3.1	0.125	-2.309	HSP90AA1,HSP90AB1,HSP90B1,JUN,MAP2K1,MAP2K2,MAP4K4,MAPK1,MAPK3,NCOR2,RAF1,SHC1
IL-6 Signaling	3.08	0.118	3.606	AKT2,HSPB1,IL6ST,JUN,MAP2K1,MAP2K2,MAP4K4,MAPK1,MAPK3,PIK3C2A,RAF1,SHC1,STAT3
B Cell Receptor Signaling	3.03	0.104	2	ABL1,AKT2,CAMK2G,ETS1,GSK3B,JUN,MAP2K1,MAP2K2,MAP3K2,Map3k7,MAPK1,MAPK3,PIK3C2A,PTK2,RAF1,SHC1
p70S6K Signaling	3	0.116	3.051	AKT2,EEF2,EEF2K,EGFR,IRS1,MAP2K1,MAP2K2,MAPK1,MAPK3,PIK3C2A,PRKD3,RAF1,SHC1
CNTF Signaling	2.93	0.16	2.828	IL6ST,MAP2K1,MAP2K2,MAPK1,MAPK3,PIK3C2A,RAF1,STAT3
DNA Double-Strand Break Repair by Homologous Recombination	2.9	0.333	#NUM!	ABL1,ATRX,BRCA1,NBN
VEGF Family Ligand-Receptor Interactions	2.89	0.133	2.53	AKT2,MAP2K1,MAP2K2,MAPK1,MAPK3,PIK3C2A,PLA2G4A,PRKD3,RAF1,SHC1
Synaptogenesis Signaling Pathway	2.79	0.0856	1.091	AFDN,AKT2,BRAF,CAMK2G,CRKL,CTNNB1,CTNND1,EIF4EBP1,EIF4EBP2,EPHA2,FARP1,GSK3B,ITSN2,MAP1B,MAPK1,MAPK3,PAK1,PIK3C2A,PRKAR1A,RAF1,SGTA,SHC1
CCR3 Signaling in Eosinophils	2.79	0.115	1.667	MAP2K1,MAP2K2,MAPK1,MAPK3,MPRIP,PAK1,PIK3C2A,PLA2G4A,PPP1R12A,PRKD3,RAF1,ROCK2
Thrombin Signaling	2.78	0.0955	2.496	AKT2,ARHGEF12,CAMK2G,EGFR,MAP2K1,MAP2K2,MAPK1,MAPK3,MPRIP,MYL12B,PIK3C2A,PPP1R12A,PRKD3,PTK2,RAF1,ROCK2,SHC1
Melatonin Signaling	2.77	0.138	2.646	BRAF,CAMK2G,MAP2K1,MAP2K2,MAPK1,MAPK3,PRKAR1A,PRKD3,RAF1
Ephrin B Signaling	2.77	0.138	1.667	ABI1,CTNNB1,HNRNPK,ITSN2,MAPK1,MAPK3,PAK1,PTK2,ROCK2
IL-17A Signaling in Airway Cells	2.76	0.151	2.646	AKT2,GSK3B,MAP2K1,MAP2K2,MAPK1,MAPK3,PIK3C2A,STAT3
Role of JAK2 in Hormone-like Cytokine Signaling	2.75	0.194	#NUM!	IRS1,IRS2,PTPN1,SH2B1,SHC1,STAT3
Mouse Embryonic Stem Cell Pluripotency	2.69	0.118	3.317	AKT2,CTNNB1,GSK3B,IL6ST,MAP2K1,MAP2K2,MAPK1,MAPK3,PIK3C2A,RAF1,STAT3
PAK Signaling	2.67	0.125	2.53	MAP2K1,MAP2K2,MAPK1,MAPK3,MYL12B,PAK1,PIK3C2A,PTK2,RAF1,SHC1
Caveolar-mediated Endocytosis Signaling	2.63	0.132	#NUM!	ABL1,ACTA2,CAVIN1,COPE,EGFR,FLNA,FLNC,MAP3K2,PTPN1
Cancer Drug Resistance By Drug Efflux	2.55	0.14	#NUM!	AKT2,BRAF,MAP2K1,MAP2K2,MAPK1,MAPK3,MDM2,RAF1
Role of NFAT in Cardiac Hypertrophy	2.5	0.0899	2.324	AKT2,CAMK2G,GSK3B,HDAC1,HDAC7,IL6ST,MAP2K1,MAP2K2,MAPK1,MAPK3,MEF2A,MEF2D,PIK3C2A,PRKAR1A,PRKD3,RAF1,SHC1
Agrin Interactions at Neuromuscular Junction	2.5	0.127	1	ACTA2,CTTN,EGFR,ERBB2,JUN,MAPK1,MAPK3,PAK1,PTK2
PTEN Signaling	2.49	0.106	-2.309	AKT2,EGFR,GSK3B,IGF2R,MAP2K1,MAP2K2,MAPK1,MAPK3,MAST2,PTK2,RAF1,SHC1
LPS-stimulated MAPK Signaling	2.46	0.125	2.333	JUN,MAP2K1,MAP2K2,MAPK1,MAPK3,PAK1,PIK3C2A,PRKD3,RAF1
Glioblastoma Multiforme Signaling	2.4	0.0959	3.742	AKT2,CTNNB1,EGFR,GSK3B,MAP2K1,MAP2K2,MAPK1,MAPK3,MDM2,PIK3C2A,RAF1,RB1,SHC1,TSC1
Hereditary Breast Cancer Signaling	2.39	0.103	#NUM!	AKT2,BLM,BRCA1,FANCD2,HDAC1,HDAC7,NBN,PIK3C2A,RB1,RFC1,SMARCA4,XPC
Phospholipase C Signaling	2.39	0.0857	1.886	AHNAK,ARHGEF12,ARHGEF17,HDAC1,HDAC7,MAP2K1,MAP2K2,MAPK1,MAPK3,MEF2A,MEF2D,MPRIP,MYL12B,PLA2G4A,PPP1R12A,PRKD3,RAF1,SHC1
Thyroid Cancer Signaling	2.39	0.146	#NUM!	BRAF,CTNNB1,MAP2K1,MAP2K2,MAPK1,MAPK3,SHC1
Role of BRCA1 in DNA Damage Response	2.37	0.131	0.816	BLM,BRCA1,FANCD2,NBN,RB1,RBL1,RFC1,SMARCA4
Natural Killer Cell Signaling	2.33	0.112	#NUM!	AKT2,MAP2K1,MAP2K2,MAPK1,MAPK3,PAK1,PIK3C2A,PRKD3,RAF1,SHC1
Remodeling of Epithelial Adherens Junctions	2.32	0.129	#NUM!	ACTA2,CLIP1,CTNNA1,CTNNB1,CTNND1,RAB7A,VCL,ZYX
Bladder Cancer Signaling	2.3	0.111	2.236	ABL1,EGFR,ERBB2,MAP2K1,MAP2K2,MAPK1,MAPK3,MDM2,RAF1,RB1
GNRH Signaling	2.29	0.0933	2.138	CAMK2G,EGFR,JUN,MAP2K1,MAP2K2,MAP3K2,Map3k7,MAPK1,MAPK3,PAK1,PRKAR1A,PRKD3,PTK2,RAF1
Mitotic Roles of Polo-Like Kinase	2.29	0.14	0	CDC20,CDC23,CDC27,HSP90AA1,HSP90AB1,HSP90B1,SLK
Leptin Signaling in Obesity	2.24	0.125	2.646	AKT2,MAP2K1,MAP2K2,MAPK1,MAPK3,PIK3C2A,PRKAR1A,STAT3
Neurotrophin/TRK Signaling	2.2	0.123	2.828	JUN,MAP2K1,MAP2K2,MAPK1,MAPK3,PIK3C2A,RAF1,SHC1
PI3K Signaling in B Lymphocytes	2.19	0.0976	1.897	ABL1,AKT2,ATF7,CAMK2G,IRS1,IRS2,JUN,MAP2K1,MAP2K2,MAPK1,MAPK3,RAF1
Protein Ubiquitination Pathway	2.17	0.0833	#NUM!	AMFR,BRCA1,CDC20,CDC23,CRYAB,HSP90AA1,HSP90AB1,HSP90B1,HSPA4,HSPB1,HSPB6,HSPB8,MDM2,NEDD4L,PSMC3,USP10,USP24
IL-17 Signaling	2.16	0.121	#NUM!	AKT2,GSK3B,JUN,MAP2K1,MAP2K2,MAPK1,MAPK3,PIK3C2A
Gap Junction Signaling	2.15	0.0872	#NUM!	ACTA2,AKT2,CTNNB1,EGFR,GJA1,MAP2K1,MAP2K2,MAP3K2,MAPK1,MAPK3,PIK3C2A,PRKAR1A,PRKD3,RAF1,TJP1
NRF2-mediated Oxidative Stress Response	2.15	0.0897	2.333	ACTA2,AKR7A2,GSK3B,HSPB8,JUN,JUND,MAP2K1,MAP2K2,MAPK1,MAPK3,PIK3C2A,PRKD3,RAF1,SQSTM1
4-1BB Signaling in T Lymphocytes	2.14	0.172	2.236	JUN,MAP2K1,MAP2K2,MAPK1,MAPK3
Cardiac Hypertrophy Signaling	2.13	0.0825	2.668	GSK3B,HSPB1,IRS1,JUN,MAP2K1,MAP2K2,MAP3K2,Map3k7,MAPK1,MAPK3,MEF2A,MEF2D,MYL12B,PIK3C2A,PRKAR1A,RAF1,ROCK2
HIPPO signaling	2.12	0.119	2	CD44,DLG5,PPP1CA,PPP1R10,PPP1R12A,SCRIB,STK3,YAP1
CDK5 Signaling	2.1	0.104	0	ABL1,MAP2K1,MAP2K2,MAPK1,MAPK3,PPP1CA,PPP1R10,PPP1R12A,PRKAR1A,RAF1
CXCR4 Signaling	2.1	0.0915	3.051	AKT2,JUN,MAP2K1,MAP2K2,MAPK1,MAPK3,MYL12B,PAK1,PIK3C2A,PRKD3,PTK2,RAF1,ROCK2
HOTAIR Regulatory Pathway	2.1	0.0915	2.496	AKT2,CD44,CTNNB1,ERBB2,EZH2,HDAC1,HSF1,MDM2,MRTFA,PIK3C2A,ROCK2,STAT3,VIM
CD40 Signaling	2.06	0.127	2.646	JUN,MAP2K1,MAP2K2,MAPK1,MAPK3,PIK3C2A,STAT3
IL-7 Signaling Pathway	2.04	0.116	2.121	AKT2,GSK3B,JUN,MAPK1,MAPK3,PIK3C2A,PTK2,SHC1
Corticotropin Releasing Hormone Signaling	2.03	0.093	2.111	BRAF,JUN,JUND,MAP2K1,MAP2K2,MAPK1,MAPK3,MEF2A,MEF2D,PRKAR1A,PRKD3,RAF1
Sumoylation Pathway	2.02	0.107	-1.633	ETS1,HDAC1,JUN,MDM2,NR3C1,PML,RANGAP1,RFC1,SERBP1
Synaptic Long Term Potentiation	1.99	0.0957	1.508	CAMK2G,MAP2K1,MAP2K2,MAPK1,MAPK3,PPP1CA,PPP1R10,PPP1R12A,PRKAR1A,PRKD3,RAF1
Regulation of the Epithelial-Mesenchymal Transition Pathway	1.97	0.0833	#NUM!	ADAM17,AKT2,BRAF,CTNNB1,EGFR,ETS1,GSK3B,MAP2K1,MAP2K2,MAPK1,MAPK3,NOTCH2,PIK3C2A,RAF1,STAT3
IL-17A Signaling in Gastric Cells	1.95	0.19	2	EGFR,JUN,MAPK1,MAPK3
Role of p14/p19ARF in Tumor Suppression	1.95	0.19	#NUM!	MDM2,NPM3,PIK3C2A,RB1
Cell Cycle: G1/S Checkpoint Regulation	1.94	0.121	-1.89	ABL1,GSK3B,HDAC1,HDAC7,MDM2,RB1,RBL1
Regulation of Cellular Mechanics by Calpain Protease	1.9	0.119	0.816	CAST,EGFR,MAPK1,MAPK3,PTK2,RB1,VCL
IL-22 Signaling	1.88	0.182	2	AKT2,MAPK1,MAPK3,STAT3
Glucocorticoid Receptor Signaling	1.88	0.0735	#NUM!	AKT2,HSP90AA1,HSP90AB1,HSP90B1,HSPA4,JUN,MAP2K1,MAP2K2,MAPK1,MAPK3,NCOR2,NR3C1,PIK3C2A,PRKAA1,PRKAB1,PTGES3,RAF1,SHC1,SMARCA4,STAT3
HER-2 Signaling in Breast Cancer	1.87	0.108	#NUM!	AKT2,EGFR,ERBB2,GSK3B,MDM2,PIK3C2A,PRKD3,TSC1
FGF Signaling	1.87	0.108	2.828	AKT2,CRKL,MAP2K1,MAPK1,MAPK3,PIK3C2A,RAF1,STAT3
Cdc42 Signaling	1.86	0.0917	1.265	BAIAP2,CLIP1,EXOC1,GSK3B,JUN,MAPK1,MPRIP,MYL12B,PAK1,PPP1R12A,RAF1
Role of IL-17F in Allergic Inflammatory Airway Diseases	1.85	0.147	2.236	MAP2K1,MAP2K2,MAPK1,MAPK3,RAF1
Apoptosis Signaling	1.8	0.0989	-2.121	ACIN1,LMNA,MAP2K1,MAP2K2,MAP4K4,MAPK1,MAPK3,RAF1,SPTAN1
BAG2 Signaling Pathway	1.8	0.143	-0.447	HSP90AA1,HSPA4,MAPK1,MAPK3,MDM2
Systemic Lupus Erythematosus In B Cell Signaling Pathway	1.79	0.0759	3.638	AKT2,CTNNB1,GSK3B,IL6ST,IRF3,JUN,MAP2K1,MAP2K2,MAP4K4,MAPK1,MAPK3,MAVS,PIK3C2A,PRKD3,RAF1,SHC1,STAT3
Role of JAK1 and JAK3 in γc Cytokine Signaling	1.79	0.113	#NUM!	IRS1,IRS2,MAPK1,MAPK3,PIK3C2A,SHC1,STAT3
P2Y Purigenic Receptor Signaling Pathway	1.76	0.0926	3.162	AKT2,JUN,MAP2K1,MAP2K2,MAPK1,MAPK3,PIK3C2A,PRKAR1A,PRKD3,RAF1
Role of JAK family kinases in IL-6-type Cytokine Signaling	1.75	0.167	#NUM!	IL6ST,MAPK1,MAPK3,STAT3
RhoGDI Signaling	1.7	0.0839	0	ACTA2,ARHGAP1,ARHGAP5,ARHGEF12,ARHGEF17,CD44,MYL12B,PAK1,PIP5K1C,PPP1R12A,PPP1R12C,ROCK2
DNA Methylation and Transcriptional Repression Signaling	1.69	0.16	#NUM!	DNMT1,HDAC1,MBD3,MTA1
Melanocyte Development and Pigmentation Signaling	1.65	0.0988	2.828	MAP2K1,MAP2K2,MAPK1,MAPK3,PIK3C2A,PRKAR1A,RAF1,SHC1
Androgen Signaling	1.64	0.0885	2.646	HSP90AA1,HSPA4,JUN,KAT7,MAPK1,MAPK3,PRKAR1A,PRKD3,SHC1,TGFB1I1
Axonal Guidance Signaling	1.62	0.0641	#NUM!	ABL1,ABLIM1,ADAM17,AKT2,ARHGEF12,BAIAP2,CRKL,DPYSL2,EPHA2,ERBB2,GSK3B,MAP2K1,MAP2K2,MAPK1,MAPK3,MYL12B,PAK1,PIK3C2A,PRKAR1A,PRKD3,PTK2,RAF1,ROCK2,RTN4,SHC1,SUFU,VASP
Ephrin A Signaling	1.61	0.128	#NUM!	EPHA2,PAK1,PIK3C2A,PTK2,ROCK2
Fc Epsilon RI Signaling	1.59	0.0909	2.333	AKT2,MAP2K1,MAP2K2,MAPK1,MAPK3,PIK3C2A,PLA2G4A,PRKD3,RAF1
IL-9 Signaling	1.57	0.148	2	IRS1,IRS2,PIK3C2A,STAT3
SAPK/JNK Signaling	1.57	0.0952	2.121	CRKL,HNRNPK,IRS1,JUN,MAP3K2,MAP4K4,PIK3C2A,SHC1
eNOS Signaling	1.54	0.0821	1.342	AKT2,AQP1,HSP90AA1,HSP90AB1,HSP90B1,HSPA4,PIK3C2A,PRKAA1,PRKAB1,PRKAR1A,PRKD3
PFKFB4 Signaling Pathway	1.53	0.122	2.236	MAP2K1,MAP2K2,MAPK1,MAPK3,PRKAR1A
Acute Phase Response Signaling	1.52	0.0789	3.317	AKT2,HNRNPK,IL6ST,JUN,MAP2K1,MAP2K2,MAPK1,MAPK3,NR3C1,RAF1,SHC1,STAT3
Fcγ Receptor-mediated Phagocytosis in Macrophages and Monocytes	1.51	0.093	1.414	ACTA2,AKT2,MAPK1,MAPK3,MYO5A,PAK1,PRKD3,VASP
Role of MAPK Signaling in the Pathogenesis of Influenza	1.5	0.0986	#NUM!	AKT2,MAP2K1,MAP2K2,MAPK1,MAPK3,PLA2G4A,RAF1
IL-12 Signaling and Production in Macrophages	1.49	0.0874	#NUM!	AKT2,JUN,MAP2K1,MAP2K2,MAPK1,MAPK3,PIK3C2A,PRKD3,RAB7A
Cleavage and Polyadenylation of Pre-mRNA	1.48	0.286	#NUM!	PAPOLA,WDR33
PEDF Signaling	1.47	0.0972	1.89	AKT2,MAPK1,MAPK3,PIK3C2A,RAF1,ROCK2,TCF12
Production of Nitric Oxide and Reactive Oxygen Species in Macrophages	1.46	0.0774	1.732	AKT2,JUN,MAP2K1,MAP3K2,Map3k7,MAPK1,MAPK3,PIK3C2A,PPP1CA,PPP1R10,PPP1R12A,PRKD3
Sirtuin Signaling Pathway	1.42	0.0699	-0.775	GSK3B,HIST1H1D,Hist1h1e,HSF1,JUN,MAPK1,MAPK3,NBN,NDRG1,PRKAA1,RPTOR,STAT3,TOMM22,TP53BP1,TRIM28,XPC
Role of IL-17A in Arthritis	1.41	0.114	#NUM!	MAP2K1,MAP2K2,MAPK1,MAPK3,PIK3C2A
TGF-β Signaling	1.39	0.0879	2.646	HDAC1,JUN,MAP2K1,MAP2K2,MAPK1,MAPK3,RAF1,TFE3
Regulation of Actin-based Motility by Rho	1.39	0.0933	0.378	ACTA2,BAIAP2,MPRIP,MYL12B,PAK1,PIP5K1C,PPP1R12A
MIF-mediated Glucocorticoid Regulation	1.38	0.129	0	MAPK1,MAPK3,NR3C1,PLA2G4A
IL-17A Signaling in Fibroblasts	1.38	0.129	#NUM!	GSK3B,JUN,MAPK1,MAPK3
Amyloid Processing	1.37	0.111	#NUM!	AKT2,GSK3B,MAPK1,MAPK3,PRKAR1A
Growth Hormone Signaling	1.37	0.1	2.449	IRS1,MAPK1,MAPK3,PIK3C2A,PRKD3,STAT3
Spliceosomal Cycle	1.37	1	#NUM!	U2AF2
Apelin Muscle Signaling Pathway	1.34	0.158	#NUM!	AKT2,PRKAA1,PRKAB1
CD27 Signaling in Lymphocytes	1.34	0.109	1	JUN,MAP2K1,MAP2K2,MAP3K2,Map3k7
BMP signaling pathway	1.33	0.0909	2.646	JUN,MAP2K1,MAP2K2,MAPK1,MAPK3,PRKAR1A,RAF1
G Beta Gamma Signaling	1.31	0.0811	2.333	AKT2,EGFR,MAPK1,MAPK3,PAK1,PRKAR1A,PRKD3,RAF1,SHC1
Estrogen-Dependent Breast Cancer Signaling	1.31	0.0968	2.449	AKT2,EGFR,JUN,MAPK1,MAPK3,PIK3C2A
