## Supplementary material for "SDC3 acts as a timekeeper of myogenic differentiation by regulating the insulin/AKT/mTOR axis in muscle stem cell progeny": Table S3

### Sheet: Sheet1
S3KD cells serum stimulation comparison #4
Ingenuity Canonical Pathways	-log(p-value)	Ratio	z-score	Molecules
Integrin Signaling	10	0.159	2.746	ABL1,AKT2,ARHGAP5,ASAP1,BCAR3,BRAF,CRK,CRKL,CTTN,GSK3B,ITGA6,MAP2K1,MAP2K2,MAPK1,MAPK3,MPRIP,MYL12B,NCK1,PAK1,PARVA,PARVB,PIK3C2A,PPP1R12A,PXN,RAF1,SHC1,VASP,VCL,ZYX
Insulin Receptor Signaling	8.91	0.183	2.683	AKT2,CRK,CRKL,EIF4EBP1,GSK3B,IRS1,MAP2K1,MAP2K2,MAPK1,MAPK3,NCK1,PIK3C2A,PPP1R10,PPP1R12A,PRKACA,PRKAR1A,PRKCI,PTPN1,RAF1,RPTOR,SHC1,TSC1
Neuregulin Signaling	7.94	0.198	1.941	ADAM17,AKT2,CRK,CRKL,EGFR,ERBB2,ERBIN,HSP90AA1,HSP90AB1,MAP2K1,MAP2K2,MAPK1,MAPK3,PRKCA,PRKCI,PRKD3,RAF1,SHC1
Glioma Signaling	7.27	0.18	1.807	ABL1,AKT2,CAMK2D,CAMK2G,EGFR,IGF2R,MAP2K1,MAP2K2,MAPK1,MAPK3,PIK3C2A,PRKCA,PRKCI,PRKD3,RAF1,RB1,RBL1,SHC1
ILK Signaling	7.19	0.144	0.447	AKT2,CTNNB1,FLNA,FLNB,FLNC,GSK3B,IRS1,JUN,MAPK1,MAPK3,MYH10,MYH9,NFKB1,PARVA,PARVB,PIK3C2A,PPP1R12A,PPP2R5D,PXN,RICTOR,TGFB1I1,VCL,VIM
Telomerase Signaling	7.15	0.187	1.941	ABL1,AKT2,EGFR,HDAC1,HDAC7,HSP90AA1,HSP90AB1,MAP2K1,MAP2K2,MAPK1,MAPK3,PIK3C2A,PPP2R5D,PTGES3,RAF1,RB1,SHC1
IL-3 Signaling	7.03	0.208	2.84	AKT2,CRKL,JUN,MAP2K1,MAP2K2,MAPK1,MAPK3,PAK1,PIK3C2A,PRKCA,PRKCI,PRKD3,RAF1,SHC1,STAT3
ERK/MAPK Signaling	6.94	0.139	2.294	BRAF,CRK,CRKL,EIF4EBP1,HSPB1,MAP2K1,MAP2K2,MAPK1,MAPK3,PAK1,PIK3C2A,PLA2G4A,PPP1R10,PPP1R12A,PPP2R5D,PRKACA,PRKAR1A,PRKCA,PRKCI,PXN,RAF1,SHC1,STAT3
ErbB Signaling	6.89	0.19	2.84	EGFR,ERBB2,GSK3B,JUN,MAP2K1,MAP2K2,MAPK1,MAPK3,NCK1,PAK1,PIK3C2A,PRKCA,PRKCI,PRKD3,RAF1,SHC1
Signaling by Rho Family GTPases	6.49	0.128	2.558	ARHGEF12,ARHGEF17,BAIAP2,CDC42EP3,CLIP1,DES,JUN,MAP2K1,MAP2K2,MAPK1,MAPK3,MYL12B,NFKB1,PAK1,PIK3C2A,PPP1R12A,PRKCI,RAF1,SEPT2,SEPT7,SEPT9,SLC9A1,STMN1,VIM
Aldosterone Signaling in Epithelial Cells	6.32	0.157	1.897	CRYAB,HSP90AA1,HSP90AB1,HSPA4,HSPB1,HSPB6,HSPB8,MAP2K1,MAP2K2,MAPK1,MAPK3,PIK3C2A,PRKCA,PRKCI,PRKD3,RAF1,SLC9A1,TRAP1
Breast Cancer Regulation by Stathmin1	6.28	0.133	#NUM!	ARHGEF12,ARHGEF17,CAMK2D,CAMK2G,MAP2K1,MAP2K2,MAPK1,MAPK3,PAK1,PIK3C2A,PPP1R10,PPP1R12A,PPP2R5D,PRKACA,PRKAR1A,PRKCA,PRKCI,PRKD3,RAF1,RB1CC1,SHC1,STMN1
Prolactin Signaling	6.06	0.189	1.941	IRS1,JUN,MAP2K1,MAP2K2,MAPK1,MAPK3,NR3C1,PIK3C2A,PRKCA,PRKCI,PRKD3,RAF1,SHC1,STAT3
Role of PI3K/AKT Signaling in the Pathogenesis of Influenza	6.05	0.244	2.828	AKT2,CRK,CRKL,GSK3B,KPNA3,MAP2K1,MAP2K2,MAPK1,MAPK3,NFKB1,PIK3C2A
Protein Kinase A Signaling	6.04	0.0991	1.961	ADD1,BRAF,CAMK2D,CAMK2G,CDC23,CDC27,CTNNB1,FLNA,FLNB,FLNC,GSK3B,HIST1H1D,Hist1h1e,MAP2K1,MAP2K2,MAPK1,MAPK3,MTMR3,MYH10,MYL12B,NFKB1,PPP1R10,PPP1R12A,PRKACA,PRKAR1A,PRKCA,PRKCI,PRKD3,PTPN1,PTPN21,PXN,RAF1,VASP
PDGF Signaling	5.99	0.187	2.673	ABL1,ABL2,CRK,CRKL,JUN,MAP2K1,MAP2K2,MAPK1,MAPK3,PIK3C2A,PRKCA,RAF1,SHC1,STAT3
Melatonin Signaling	5.96	0.2	0.905	BRAF,CAMK2D,CAMK2G,MAP2K1,MAP2K2,MAPK1,MAPK3,PRKACA,PRKAR1A,PRKCA,PRKCI,PRKD3,RAF1
HGF Signaling	5.94	0.163	3	AKT2,CRKL,JUN,MAP2K1,MAP2K2,Map3k7,MAPK1,MAPK3,PAK1,PIK3C2A,PRKCA,PRKCI,PRKD3,PXN,RAF1,STAT3
14-3-3-mediated Signaling	5.86	0.153	2.5	AKT1S1,AKT2,GSK3B,JUN,MAP2K1,MAP2K2,MAPK1,MAPK3,PIK3C2A,PRKCA,PRKCI,PRKD3,RAF1,SRPK2,TSC1,VIM,YAP1
Tight Junction Signaling	5.81	0.139	#NUM!	AFDN,AKT2,CTNNA1,CTNNB1,HSF1,JUN,MARK2,MYH10,MYH9,NFKB1,PPP2R5D,PRKACA,PRKAR1A,PRKCI,SAFB,TJP1,VASP,VCL,YBX3
Thrombopoietin Signaling	5.8	0.211	2.309	JUN,MAP2K1,MAP2K2,MAPK1,MAPK3,PIK3C2A,PRKCA,PRKCI,PRKD3,RAF1,SHC1,STAT3
PPARα/RXRα Activation	5.73	0.127	-1.606	HSP90AA1,HSP90AB1,IRS1,JUN,MAP2K1,MAP2K2,MAP4K4,MAPK1,MAPK3,MED1,MED24,NCOR1,NCOR2,NFKB1,PRKAA1,PRKAB1,PRKACA,PRKAR1A,PRKCA,RAF1,SHC1
UVC-Induced MAPK Signaling	5.65	0.224	2.111	BRAF,EGFR,JUN,MAP2K1,MAP2K2,MAPK1,MAPK3,PRKCA,PRKCI,PRKD3,RAF1
EGF Signaling	5.65	0.224	2.714	AKT2,EGFR,JUN,MAP2K1,MAPK1,MAPK3,PIK3C2A,PRKCA,RAF1,SHC1,STAT3
AMPK Signaling	5.65	0.126	0.5	ACACA,AKT1S1,AKT2,ARID1A,EEF2,EEF2K,EIF4EBP1,IRS1,MAPK1,PIK3C2A,PPP2R5D,PRKAA1,PRKAB1,PRKACA,PRKAR1A,RAB7A,RPTOR,SMARCA2,SMARCA4,TBC1D1,TSC1
Prostate Cancer Signaling	5.64	0.175	#NUM!	ABL1,AKT2,CTNNB1,GSK3B,HSP90AA1,HSP90AB1,MAP2K1,MAP2K2,MAPK1,MAPK3,NFKB1,PIK3C2A,RAF1,RB1
Chronic Myeloid Leukemia Signaling	5.59	0.163	#NUM!	ABL1,AKT2,CRK,CRKL,HDAC1,HDAC7,MAP2K1,MAP2K2,MAPK1,MAPK3,NFKB1,PIK3C2A,RAF1,RB1,RBL1
Apelin Endothelial Signaling Pathway	5.58	0.154	1.5	AKT2,JUN,MAP2K1,MAP2K2,MAPK1,MAPK3,MEF2A,MEF2D,NFKB1,PIK3C2A,PRKAA1,PRKAB1,PRKCA,PRKCI,PRKD3,RAF1
Erythropoietin Signaling	5.58	0.186	#NUM!	AKT2,JUN,MAP2K1,MAP2K2,MAPK1,MAPK3,NFKB1,PIK3C2A,PRKCA,PRKCI,PRKD3,RAF1,SHC1
ErbB4 Signaling	5.47	0.197	1.508	ADAM17,MAP2K1,MAP2K2,MAPK1,MAPK3,PIK3C2A,PRKCA,PRKCI,PRKD3,RAF1,SHC1,YAP1
Actin Cytoskeleton Signaling	5.44	0.118	2.837	ARHGEF12,BAIAP2,CRK,CRKL,FLNA,MAP2K1,MAP2K2,MAPK1,MAPK3,MPRIP,MYH10,MYH9,MYL12B,PAK1,PIK3C2A,PPP1R12A,PXN,RAF1,SHC1,SLC9A1,TRIO,VCL
UVB-Induced MAPK Signaling	5.44	0.238	1.265	EGFR,EIF4EBP1,JUN,MAP2K1,MAPK1,MAPK3,PIK3C2A,PRKCA,PRKCI,PRKD3
Renin-Angiotensin Signaling	5.42	0.15	2.324	JUN,MAP2K1,MAP2K2,MAPK1,MAPK3,NFKB1,PAK1,PIK3C2A,PRKACA,PRKAR1A,PRKCA,PRKCI,PRKD3,RAF1,SHC1,STAT3
FAK Signaling	5.38	0.167	#NUM!	AKT2,ASAP1,CRK,EGFR,MAP2K1,MAP2K2,MAPK1,MAPK3,PAK1,PIK3C2A,PXN,RAF1,TNS1,VCL
Nitric Oxide Signaling in the Cardiovascular System	5.38	0.167	1.069	AKT2,HSP90AA1,HSP90AB1,MAP2K1,MAP2K2,MAPK1,MAPK3,PIK3C2A,PRKAA1,PRKACA,PRKAR1A,PRKCA,PRKCI,PRKD3
IGF-1 Signaling	5.36	0.156	2.324	AKT2,IRS1,JUN,MAP2K1,MAP2K2,MAPK1,MAPK3,PIK3C2A,PRKACA,PRKAR1A,PRKCI,PXN,RAF1,SHC1,STAT3
Endometrial Cancer Signaling	5.3	0.208	2.333	AKT2,CTNNA1,CTNNB1,ERBB2,GSK3B,MAP2K1,MAP2K2,MAPK1,MAPK3,PIK3C2A,RAF1
GDNF Family Ligand-Receptor Interactions	5.24	0.188	2.714	DOK1,IRS1,JUN,MAP2K1,MAP2K2,MAPK1,MAPK3,NCK1,PDLIM7,PIK3C2A,RAF1,SHC1
Molecular Mechanisms of Cancer	5.21	0.0922	#NUM!	ABL1,AKT2,ARHGEF12,ARHGEF17,BRAF,CAMK2D,CAMK2G,CRK,CTNNA1,CTNNB1,CTNND1,FANCD2,GSK3B,IRS1,JUN,MAP2K1,MAP2K2,MAPK1,MAPK3,NFKB1,PAK1,PIK3C2A,PRKACA,PRKAR1A,PRKCA,PRKCI,PRKD3,RAF1,RB1,RBL1,SHC1,SUFU
Non-Small Cell Lung Cancer Signaling	5.16	0.185	2.53	ABL1,AKT2,EGFR,ERBB2,MAP2K1,MAP2K2,MAPK1,MAPK3,PIK3C2A,PRKCA,RAF1,RB1
p70S6K Signaling	5.15	0.143	1.5	AKT2,EEF2,EEF2K,EGFR,IRS1,MAP2K1,MAP2K2,MAPK1,MAPK3,PIK3C2A,PPP2R5D,PRKCA,PRKCI,PRKD3,RAF1,SHC1
Endocannabinoid Developing Neuron Pathway	5.08	0.149	3.606	AKT1S1,AKT2,BRAF,CTNNB1,GSK3B,MAP2K1,MAP2K2,MAPK1,MAPK3,PIK3C2A,PRKACA,PRKAR1A,RAF1,RPTOR,STAT3
Ovarian Cancer Signaling	5.05	0.134	1.941	ABL1,AKT2,BRAF,CD44,CTNNB1,EGFR,GJA1,GSK3B,MAP2K1,MAP2K2,MAPK1,MAPK3,PIK3C2A,PRKACA,PRKAR1A,RAF1,RB1
Synaptogenesis Signaling Pathway	5.04	0.101	1.4	AFDN,AKT2,BRAF,CAMK2D,CAMK2G,CRK,CRKL,CTNNB1,CTNND1,EIF4EBP1,EIF4EBP2,EPHA2,FARP1,GSK3B,ITSN2,MAP1B,MAPK1,MAPK3,PAK1,PIK3C2A,PRKACA,PRKAR1A,RAF1,SGTA,SHC1,STXBP5
ErbB2-ErbB3 Signaling	4.97	0.193	3.162	ERBB2,GSK3B,JUN,MAP2K1,MAP2K2,MAPK1,MAPK3,PIK3C2A,RAF1,SHC1,STAT3
Leukocyte Extravasation Signaling	4.85	0.116	1.886	ABL1,AFDN,ARHGAP5,CD44,CRK,CRKL,CTNNA1,CTNNB1,CTNND1,CTTN,ITGA6,MAP2K2,MAPK1,PIK3C2A,PRKCA,PRKCI,PRKD3,PXN,VASP,VCL
Sertoli Cell-Sertoli Cell Junction Signaling	4.8	0.119	#NUM!	AFDN,AKT2,CTNNA1,CTNNB1,DLG1,GSK3B,JUN,MAP2K1,MAP2K2,Map3k7,MAPK1,MAPK3,PRKACA,PRKAR1A,RAF1,SPTBN1,TJP1,VCL,YBX3
Role of NFAT in Cardiac Hypertrophy	4.8	0.111	1.606	AKT2,CAMK2D,CAMK2G,GSK3B,HDAC1,HDAC7,IL6ST,MAP2K1,MAP2K2,MAPK1,MAPK3,MEF2A,MEF2D,PIK3C2A,PRKACA,PRKAR1A,PRKCA,PRKCI,PRKD3,RAF1,SHC1
LPS-stimulated MAPK Signaling	4.69	0.167	1.732	JUN,MAP2K1,MAP2K2,MAPK1,MAPK3,NFKB1,PAK1,PIK3C2A,PRKCA,PRKCI,PRKD3,RAF1
RhoA Signaling	4.69	0.146	-1.155	ABL2,ANLN,ARHGAP5,ARHGEF12,BAIAP2,CDC42EP3,MPRIP,MYL12B,PPP1R12A,RAPGEF2,RHPN2,SEPT2,SEPT7,SEPT9
PPAR Signaling	4.69	0.146	-2.138	HSP90AA1,HSP90AB1,JUN,MAP2K1,MAP2K2,MAP4K4,MAPK1,MAPK3,MED1,NCOR1,NCOR2,NFKB1,RAF1,SHC1
GNRH Signaling	4.64	0.12	1.886	CAMK2D,CAMK2G,EGFR,JUN,MAP2K1,MAP2K2,Map3k7,MAPK1,MAPK3,NFKB1,PAK1,PRKACA,PRKAR1A,PRKCA,PRKCI,PRKD3,PXN,RAF1
mTOR Signaling	4.58	0.114	1.213	AKT1S1,AKT2,EIF4B,EIF4EBP1,EIF4G1,EIF4G2,IRS1,MAPK1,MAPK3,PIK3C2A,PPP2R5D,PRKAA1,PRKAB1,PRKCA,PRKCI,PRKD3,RICTOR,RPTOR,TSC1
JAK/Stat Signaling	4.57	0.162	3.464	AKT2,JUN,MAP2K1,MAP2K2,MAPK1,MAPK3,NFKB1,PIK3C2A,PTPN1,RAF1,SHC1,STAT3
VEGF Family Ligand-Receptor Interactions	4.51	0.16	1.732	AKT2,MAP2K1,MAP2K2,MAPK1,MAPK3,PIK3C2A,PLA2G4A,PRKCA,PRKCI,PRKD3,RAF1,SHC1
GM-CSF Signaling	4.48	0.172	2.714	AKT2,CAMK2D,CAMK2G,MAP2K1,MAP2K2,MAPK1,MAPK3,PIK3C2A,RAF1,SHC1,STAT3
Natural Killer Cell Signaling	4.4	0.146	#NUM!	AKT2,MAP2K1,MAP2K2,MAPK1,MAPK3,NCK1,PAK1,PIK3C2A,PRKCA,PRKCI,PRKD3,RAF1,SHC1
Melanoma Signaling	4.38	0.205	2.333	AKT2,BRAF,MAP2K1,MAP2K2,MAPK1,MAPK3,PIK3C2A,RAF1,RB1
RAR Activation	4.36	0.11	#NUM!	AKT2,ARID1A,JUN,MAP2K1,MAPK1,MED1,NCOR1,NCOR2,NFKB1,PRKACA,PRKAR1A,PRKCA,PRKCI,PRKD3,SMARCA2,SMARCA4,SORBS3,TNIP1,TRIM24
Cholecystokinin/Gastrin-mediated Signaling	4.34	0.136	1.604	EGFR,JUN,MAP2K1,MAP2K2,MAPK1,MAPK3,MEF2A,MEF2D,PRKCA,PRKCI,PRKD3,PXN,RAF1,SHC1
Endocannabinoid Cancer Inhibition Pathway	4.33	0.123	-0.5	AKT1S1,AKT2,CTNNB1,GSK3B,MAP2K1,MAP2K2,MAPK1,MAPK3,PIK3C2A,PRKAA1,PRKAB1,PRKACA,PRKAR1A,RAF1,RPTOR,VIM
PI3K/AKT Signaling	4.26	0.127	1.604	AKT2,CTNNB1,EIF4EBP1,GSK3B,HSP90AA1,HSP90AB1,MAP2K1,MAP2K2,MAPK1,MAPK3,NFKB1,PPP2R5D,RAF1,SHC1,TSC1
Glucocorticoid Receptor Signaling	4.17	0.0919	#NUM!	AKT2,ARID1A,HSP90AA1,HSP90AB1,HSPA4,JUN,MAP2K1,MAP2K2,MAPK1,MAPK3,MED1,NCOR1,NCOR2,NFKB1,NR3C1,PIK3C2A,PRKAA1,PRKAB1,PRKACA,PTGES3,RAF1,SHC1,SMARCA2,SMARCA4,STAT3
Thrombin Signaling	4.16	0.107	2	AKT2,ARHGEF12,CAMK2D,CAMK2G,EGFR,MAP2K1,MAP2K2,MAPK1,MAPK3,MPRIP,MYL12B,NFKB1,PIK3C2A,PPP1R12A,PRKCA,PRKCI,PRKD3,RAF1,SHC1
Phospholipase C Signaling	4.11	0.1	1.091	AHNAK,ARHGEF12,ARHGEF17,HDAC1,HDAC7,MAP2K1,MAP2K2,MAPK1,MAPK3,MEF2A,MEF2D,MPRIP,MYL12B,NFKB1,PLA2G4A,PPP1R12A,PRKCA,PRKCI,PRKD3,RAF1,SHC1
P2Y Purigenic Receptor Signaling Pathway	4.11	0.13	2.138	AKT2,JUN,MAP2K1,MAP2K2,MAPK1,MAPK3,NFKB1,PIK3C2A,PRKACA,PRKAR1A,PRKCA,PRKCI,PRKD3,RAF1
Aryl Hydrocarbon Receptor Signaling	4.09	0.123	0.535	HSP90AA1,HSP90AB1,HSPB1,JUN,MAPK1,MAPK3,MED1,NCOR2,NFIC,NFIX,NFKB1,PTGES3,RB1,RBL1,SMARCA4
Gα12/13 Signaling	4.06	0.128	2.673	AKT2,CTNNB1,JUN,MAP2K1,MAP2K2,MAPK1,MAPK3,MEF2A,MEF2D,MYL12B,NFKB1,PIK3C2A,PXN,RAF1
Pancreatic Adenocarcinoma Signaling	4.05	0.135	3.464	ABL1,AKT2,EGFR,ERBB2,MAP2K1,MAP2K2,MAPK1,MAPK3,NFKB1,PIK3C2A,RAF1,RB1,STAT3
IL-6 Signaling	4.02	0.127	3.742	AKT2,HSPB1,IL6ST,JUN,MAP2K1,MAP2K2,MAP4K4,MAPK1,MAPK3,NFKB1,PIK3C2A,RAF1,SHC1,STAT3
SPINK1 General Cancer Pathway	4	0.184	3	AKT2,EGFR,MAP2K1,MAP2K2,MAPK1,MAPK3,PIK3C2A,RAF1,STAT3
Chemokine Signaling	3.99	0.153	1.508	CAMK2D,CAMK2G,JUN,MAP2K1,MAP2K2,MAPK1,MAPK3,MPRIP,PPP1R12A,PRKCA,RAF1
Fcγ Receptor-mediated Phagocytosis in Macrophages and Monocytes	3.91	0.14	2.309	AKT2,CRK,MAPK1,MAPK3,MYO5A,NCK1,PAK1,PRKCA,PRKCI,PRKD3,PXN,VASP
IL-8 Signaling	3.83	0.104	2.5	AKT2,BRAF,EGFR,EIF4EBP1,JUN,MAP2K1,MAP2K2,MAP4K4,MAPK1,MAPK3,MYL12B,NFKB1,PIK3C2A,PRKCA,PRKCI,PRKD3,RAF1,VASP
Estrogen Receptor Signaling	3.82	0.129	#NUM!	MAP2K1,MAP2K2,MAPK1,MAPK3,MED1,MED24,NCOR1,NCOR2,NR3C1,RAF1,SHC1,SMARCA4,THRAP3
Corticotropin Releasing Hormone Signaling	3.81	0.116	1.069	BRAF,JUN,JUND,MAP2K1,MAP2K2,MAPK1,MAPK3,MEF2A,MEF2D,PRKACA,PRKAR1A,PRKCA,PRKCI,PRKD3,RAF1
Synaptic Long Term Potentiation	3.81	0.122	1.069	CAMK2D,CAMK2G,MAP2K1,MAP2K2,MAPK1,MAPK3,PPP1R10,PPP1R12A,PRKACA,PRKAR1A,PRKCA,PRKCI,PRKD3,RAF1
Oncostatin M Signaling	3.8	0.195	2.828	IL6ST,MAP2K1,MAP2K2,MAPK1,MAPK3,RAF1,SHC1,STAT3
IL-15 Signaling	3.76	0.156	#NUM!	AKT2,MAP2K1,MAP2K2,MAPK1,MAPK3,NFKB1,PIK3C2A,RAF1,SHC1,STAT3
IL-17A Signaling in Airway Cells	3.72	0.17	2.828	AKT2,GSK3B,MAP2K1,MAP2K2,MAPK1,MAPK3,NFKB1,PIK3C2A,STAT3
CCR3 Signaling in Eosinophils	3.69	0.125	1.508	MAP2K1,MAP2K2,MAPK1,MAPK3,MPRIP,PAK1,PIK3C2A,PLA2G4A,PPP1R12A,PRKCA,PRKCI,PRKD3,RAF1
Germ Cell-Sertoli Cell Junction Signaling	3.66	0.108	#NUM!	AFDN,CTNNA1,CTNNB1,CTNND1,ITGA6,MAP2K1,MAP2K2,Map3k7,MAPK1,MAPK3,PAK1,PIK3C2A,PXN,TJP1,VCL,ZYX
Epithelial Adherens Junction Signaling	3.59	0.111	#NUM!	AFDN,AKT2,BAIAP2,CLIP1,CRK,CTNNA1,CTNNB1,CTNND1,EGFR,LMO7,MYH10,MYH9,NOTCH2,VCL,ZYX
IL-2 Signaling	3.59	0.164	2.828	AKT2,JUN,MAP2K1,MAP2K2,MAPK1,MAPK3,PIK3C2A,RAF1,SHC1
Rac Signaling	3.58	0.129	2.714	BAIAP2,CD44,JUN,MAP2K1,MAP2K2,MAPK1,MAPK3,NFKB1,PAK1,PIK3C2A,PRKCI,RAF1
PAK Signaling	3.57	0.138	3.317	MAP2K1,MAP2K2,MAPK1,MAPK3,MYL12B,NCK1,PAK1,PIK3C2A,PXN,RAF1,SHC1
Ephrin Receptor Signaling	3.56	0.102	2.84	ABL1,AKT2,CRK,CRKL,DOK1,EPHA2,MAP2K1,MAP2K2,MAP4K4,MAPK1,MAPK3,NCK1,PAK1,PXN,RAF1,SHC1,STAT3
Caveolar-mediated Endocytosis Signaling	3.54	0.147	#NUM!	ABL1,CAVIN1,COPE,EGFR,FLNA,FLNB,FLNC,ITGA6,PRKCA,PTPN1
Renal Cell Carcinoma Signaling	3.54	0.147	3.162	AKT2,CRK,JUN,MAP2K1,MAP2K2,MAPK1,MAPK3,PAK1,PIK3C2A,RAF1
NGF Signaling	3.54	0.128	3.464	AKT2,CRK,MAP2K1,MAP2K2,Map3k7,MAPK1,MAPK3,NFKB1,PIK3C2A,RAF1,SHC1,TRIO
Regulation of eIF4 and p70S6K Signaling	3.5	0.114	1.897	AKT2,EIF4EBP1,EIF4EBP2,EIF4G1,EIF4G2,IRS1,MAP2K1,MAP2K2,MAPK1,MAPK3,PIK3C2A,PPP2R5D,RAF1,SHC1
PI3K Signaling in B Lymphocytes	3.5	0.114	1.941	ABL1,AKT2,ATF7,CAMK2D,CAMK2G,IRS1,JUN,MAP2K1,MAP2K2,MAPK1,MAPK3,NFKB1,PRKCI,RAF1
Role of NANOG in Mammalian Embryonic Stem Cell Pluripotency	3.49	0.119	3.464	AKT2,CTNNB1,GSK3B,IL6ST,MAP2K1,MAP2K2,MAPK1,MAPK3,PIK3C2A,RAF1,RIF1,SHC1,STAT3
Acute Myeloid Leukemia Signaling	3.48	0.134	3.162	AKT2,BRAF,EIF4EBP1,MAP2K1,MAP2K2,MAPK1,MAPK3,NFKB1,PIK3C2A,RAF1,STAT3
CDK5 Signaling	3.45	0.125	0.302	ABL1,ITGA6,MAP2K1,MAP2K2,MAPK1,MAPK3,PPP1R10,PPP1R12A,PPP2R5D,PRKACA,PRKAR1A,RAF1
FLT3 Signaling in Hematopoietic Progenitor Cells	3.43	0.143	3.162	AKT2,EIF4EBP1,MAP2K1,MAP2K2,MAPK1,MAPK3,PIK3C2A,RAF1,SHC1,STAT3
CXCR4 Signaling	3.35	0.106	2.84	AKT2,CRK,JUN,MAP2K1,MAP2K2,MAPK1,MAPK3,MYL12B,PAK1,PIK3C2A,PRKCA,PRKCI,PRKD3,PXN,RAF1
Androgen Signaling	3.33	0.115	1.265	HSP90AA1,HSPA4,JUN,MAPK1,MAPK3,NFKB1,PRKACA,PRKAR1A,PRKCA,PRKCI,PRKD3,SHC1,TGFB1I1
Axonal Guidance Signaling	3.26	0.0736	#NUM!	ABL1,ABLIM1,ADAM17,AKT2,ARHGEF12,BAIAP2,CRK,CRKL,DPYSL2,EPHA2,ERBB2,GSK3B,MAP2K1,MAP2K2,MAPK1,MAPK3,MYL12B,NCK1,PAK1,PIK3C2A,PRKACA,PRKAR1A,PRKCA,PRKCI,PRKD3,PXN,RAF1,RTN4,SHC1,SUFU,VASP
FGF Signaling	3.24	0.135	2.53	AKT2,CRK,CRKL,MAP2K1,MAPK1,MAPK3,PIK3C2A,PRKCA,RAF1,STAT3
VEGF Signaling	3.21	0.125	2.714	AKT2,MAP2K1,MAP2K2,MAPK1,MAPK3,PIK3C2A,PRKCA,PXN,RAF1,SHC1,VCL
NF-κB Activation by Viruses	3.19	0.133	1.897	AKT2,ITGA6,MAPK1,MAPK3,NFKB1,PIK3C2A,PRKCA,PRKCI,PRKD3,RAF1
RANK Signaling in Osteoclasts	3.19	0.133	3.162	AKT2,JUN,MAP2K1,MAP2K2,Map3k7,MAPK1,MAPK3,NFKB1,PIK3C2A,RAF1
CNTF Signaling	3.19	0.16	2.828	IL6ST,MAP2K1,MAP2K2,MAPK1,MAPK3,PIK3C2A,RAF1,STAT3
IL-12 Signaling and Production in Macrophages	3.17	0.117	#NUM!	AKT2,JUN,MAP2K1,MAP2K2,MAPK1,MAPK3,NFKB1,PIK3C2A,PRKCA,PRKCI,PRKD3,RAB7A
4-1BB Signaling in T Lymphocytes	3.12	0.207	2.449	JUN,MAP2K1,MAP2K2,MAPK1,MAPK3,NFKB1
Leptin Signaling in Obesity	3.09	0.141	2.646	AKT2,MAP2K1,MAP2K2,MAPK1,MAPK3,PIK3C2A,PRKACA,PRKAR1A,STAT3
Mouse Embryonic Stem Cell Pluripotency	3.01	0.118	3.317	AKT2,CTNNB1,GSK3B,IL6ST,MAP2K1,MAP2K2,MAPK1,MAPK3,PIK3C2A,RAF1,STAT3
IL-17 Signaling	3	0.136	#NUM!	AKT2,GSK3B,JUN,MAP2K1,MAP2K2,MAPK1,MAPK3,NFKB1,PIK3C2A
B Cell Receptor Signaling	2.98	0.0974	2.84	ABL1,AKT2,CAMK2D,CAMK2G,GSK3B,JUN,MAP2K1,MAP2K2,Map3k7,MAPK1,MAPK3,NFKB1,PIK3C2A,RAF1,SHC1
IL-17A Signaling in Gastric Cells	2.97	0.238	2	EGFR,JUN,MAPK1,MAPK3,NFKB1
Xenobiotic Metabolism Signaling	2.96	0.086	#NUM!	CAMK2D,CAMK2G,HSP90AA1,HSP90AB1,MAP2K1,MAP2K2,Map3k7,MAPK1,MAPK3,MED1,NCOR2,NFKB1,PIK3C2A,PPP2R5D,PRKCA,PRKCI,PRKD3,PTGES3,RAF1
HIPPO signaling	2.95	0.134	-0.447	CD44,DLG1,DLG5,NF2,PPP1R10,PPP1R12A,PPP2R5D,SCRIB,YAP1
Gap Junction Signaling	2.93	0.093	#NUM!	AKT2,CTNNB1,EGFR,GJA1,MAP2K1,MAP2K2,MAPK1,MAPK3,PIK3C2A,PRKACA,PRKAR1A,PRKCA,PRKCI,PRKD3,RAF1,TJP1
NRF2-mediated Oxidative Stress Response	2.93	0.0962	2.309	GSK3B,HSPB8,JUN,JUNB,JUND,MAP2K1,MAP2K2,MAPK1,MAPK3,PIK3C2A,PRKCA,PRKCI,PRKD3,RAF1,SQSTM1
Melanocyte Development and Pigmentation Signaling	2.92	0.123	2.53	CRK,MAP2K1,MAP2K2,MAPK1,MAPK3,PIK3C2A,PRKACA,PRKAR1A,RAF1,SHC1
CD40 Signaling	2.9	0.145	2.828	JUN,MAP2K1,MAP2K2,MAPK1,MAPK3,NFKB1,PIK3C2A,STAT3
Systemic Lupus Erythematosus In B Cell Signaling Pathway	2.89	0.0848	3.441	AKT2,CTNNB1,GSK3B,IL6ST,JUN,MAP2K1,MAP2K2,MAP4K4,MAPK1,MAPK3,MAVS,NFKB1,PIK3C2A,PRKCA,PRKCI,PRKD3,RAF1,SHC1,STAT3
G Beta Gamma Signaling	2.88	0.108	1.732	AKT2,EGFR,MAPK1,MAPK3,PAK1,PRKACA,PRKAR1A,PRKCA,PRKCI,PRKD3,RAF1,SHC1
PTEN Signaling	2.81	0.106	-2.309	AKT2,EGFR,GSK3B,IGF2R,MAP2K1,MAP2K2,MAPK1,MAPK3,MAST2,NFKB1,RAF1,SHC1
Cancer Drug Resistance By Drug Efflux	2.8	0.14	#NUM!	AKT2,BRAF,MAP2K1,MAP2K2,MAPK1,MAPK3,NFKB1,RAF1
Fc Epsilon RI Signaling	2.78	0.111	1.508	AKT2,MAP2K1,MAP2K2,MAPK1,MAPK3,PIK3C2A,PLA2G4A,PRKCA,PRKCI,PRKD3,RAF1
α-Adrenergic Signaling	2.76	0.118	1.414	MAP2K1,MAP2K2,MAPK1,MAPK3,PRKACA,PRKAR1A,PRKCA,PRKCI,PRKD3,RAF1
Agrin Interactions at Neuromuscular Junction	2.76	0.127	2.333	CTTN,EGFR,ERBB2,ITGA6,JUN,MAPK1,MAPK3,PAK1,PXN
Glioblastoma Multiforme Signaling	2.76	0.0959	3.207	AKT2,CTNNB1,EGFR,GSK3B,MAP2K1,MAP2K2,MAPK1,MAPK3,NF2,PIK3C2A,RAF1,RB1,SHC1,TSC1
Role of IL-17F in Allergic Inflammatory Airway Diseases	2.74	0.176	2.449	MAP2K1,MAP2K2,MAPK1,MAPK3,NFKB1,RAF1
p53 Signaling	2.73	0.116	-1.414	AKT2,CTNNB1,GNL3,GSK3B,HDAC1,JMY,JUN,MED1,PIK3C2A,RB1
Neuropathic Pain Signaling In Dorsal Horn Neurons	2.73	0.116	0.632	CAMK2D,CAMK2G,MAPK1,MAPK3,PIK3C2A,PRKACA,PRKAR1A,PRKCA,PRKCI,PRKD3
Hereditary Breast Cancer Signaling	2.72	0.103	#NUM!	AKT2,ARID1A,FANCD2,HDAC1,HDAC7,NPM1,PIK3C2A,RB1,RFC1,SMARCA2,SMARCA4,XPC
BAG2 Signaling Pathway	2.67	0.171	-0.816	ANXA2,HSP90AA1,HSPA4,MAPK1,MAPK3,NFKB1
Growth Hormone Signaling	2.66	0.133	0.707	IRS1,MAPK1,MAPK3,PIK3C2A,PRKCA,PRKCI,PRKD3,STAT3
eNOS Signaling	2.64	0.097	0	AKT2,AQP1,HSP90AA1,HSP90AB1,HSPA4,PIK3C2A,PRKAA1,PRKAB1,PRKACA,PRKAR1A,PRKCA,PRKCI,PRKD3
HER-2 Signaling in Breast Cancer	2.64	0.122	#NUM!	AKT2,EGFR,ERBB2,GSK3B,PIK3C2A,PRKCA,PRKCI,PRKD3,TSC1
Thyroid Cancer Signaling	2.61	0.146	#NUM!	BRAF,CTNNB1,MAP2K1,MAP2K2,MAPK1,MAPK3,SHC1
DNA Methylation and Transcriptional Repression Signaling	2.6	0.2	#NUM!	CHD4,DNMT1,HDAC1,MBD3,MTA1
Apelin Pancreas Signaling Pathway	2.6	0.167	0	NFKB1,PIK3C2A,PRKAA1,PRKAB1,PRKACA,PRKAR1A
Remodeling of Epithelial Adherens Junctions	2.56	0.129	#NUM!	CLIP1,CTNNA1,CTNNB1,CTNND1,NME1,RAB7A,VCL,ZYX
Apoptosis Signaling	2.54	0.11	-2.333	ACIN1,LMNA,MAP2K1,MAP2K2,MAP4K4,MAPK1,MAPK3,NFKB1,PRKCA,RAF1
BMP signaling pathway	2.52	0.117	2.333	JUN,MAP2K1,MAP2K2,MAPK1,MAPK3,NFKB1,PRKACA,PRKAR1A,RAF1
Production of Nitric Oxide and Reactive Oxygen Species in Macrophages	2.52	0.0903	1.604	AKT2,JUN,MAP2K1,Map3k7,MAPK1,MAPK3,NFKB1,PIK3C2A,PPP1R10,PPP1R12A,PPP2R5D,PRKCA,PRKCI,PRKD3
Mitotic Roles of Polo-Like Kinase	2.51	0.14	#NUM!	CDC20,CDC23,CDC27,HSP90AA1,HSP90AB1,PPP2R5D,STAG2
Huntington's Disease Signaling	2.49	0.0842	2.111	AKT2,EGFR,HDAC1,HDAC7,HSPA4,IFT57,JUN,MAPK1,MAPK3,NCOR1,NCOR2,PIK3C2A,PRKCA,PRKCI,PRKD3,SHC1
Neurotrophin/TRK Signaling	2.43	0.123	2.828	JUN,MAP2K1,MAP2K2,MAPK1,MAPK3,PIK3C2A,RAF1,SHC1
CREB Signaling in Neurons	2.35	0.0838	1.807	AKT2,CAMK2D,CAMK2G,MAP2K1,MAP2K2,MAPK1,MAPK3,PIK3C2A,PRKACA,PRKAR1A,PRKCA,PRKCI,PRKD3,RAF1,SHC1
Apelin Cardiomyocyte Signaling Pathway	2.33	0.11	1.667	AKT2,MAPK1,MAPK3,MYL12B,PIK3C2A,PRKCA,PRKCI,PRKD3,SLC9A1
Regulation of the Epithelial-Mesenchymal Transition Pathway	2.33	0.0833	#NUM!	ADAM17,AKT2,BRAF,CTNNB1,EGFR,GSK3B,MAP2K1,MAP2K2,MAPK1,MAPK3,NFKB1,NOTCH2,PIK3C2A,RAF1,STAT3
PFKFB4 Signaling Pathway	2.31	0.146	1.633	MAP2K1,MAP2K2,MAPK1,MAPK3,PRKACA,PRKAR1A
Opioid Signaling Pathway	2.29	0.0783	2.183	AKT2,BRAF,CAMK2D,CAMK2G,CTNNB1,GSK3B,MAP2K1,MAP2K2,MAPK1,MAPK3,NFKB1,PRKACA,PRKAR1A,PRKCA,PRKCI,PRKD3,RAF1
Cardiac Hypertrophy Signaling (Enhanced)	2.27	0.0656	1.89	AKT2,CAMK2D,CAMK2G,CTNNB1,DLG1,EIF4EBP1,GSK3B,HDAC1,HDAC7,HSPB1,IL6ST,JUN,MAP2K1,MAP2K2,Map3k7,MAPK1,MAPK3,MEF2A,MEF2D,NFKB1,PIK3C2A,PRKACA,PRKAR1A,PRKCA,PRKCI,PRKD3,RAF1,STAT3
SAPK/JNK Signaling	2.27	0.107	2.333	CRK,CRKL,HNRNPK,IRS1,JUN,MAP4K4,MAP4K5,PIK3C2A,SHC1
fMLP Signaling in Neutrophils	2.22	0.099	1.897	MAP2K1,MAP2K2,MAPK1,MAPK3,NFKB1,PIK3C2A,PRKCA,PRKCI,PRKD3,RAF1
Calcium Signaling	2.2	0.0833	-0.333	ATP2B1,CAMK2D,CAMK2G,HDAC1,HDAC7,MAPK1,MAPK3,MEF2A,MEF2D,MYH10,MYH9,PRKACA,PRKAR1A,Tpm2
Gαq Signaling	2.2	0.0896	1.732	AKT2,GSK3B,MAP2K1,MAP2K2,MAPK1,MAPK3,NFKB1,PIK3C2A,PRKCA,PRKCI,PRKD3,RAF1
Role of MAPK Signaling in the Pathogenesis of Influenza	2.2	0.113	#NUM!	AKT2,MAP2K1,MAP2K2,MAPK1,MAPK3,PLA2G4A,PRKCA,RAF1
MIF-mediated Glucocorticoid Regulation	2.18	0.161	0.447	MAPK1,MAPK3,NFKB1,NR3C1,PLA2G4A
IL-17A Signaling in Fibroblasts	2.18	0.161	#NUM!	GSK3B,JUN,MAPK1,MAPK3,NFKB1
Role of JAK2 in Hormone-like Cytokine Signaling	2.18	0.161	#NUM!	IRS1,PTPN1,SH2B1,SHC1,STAT3
Acute Phase Response Signaling	2.18	0.0855	3.464	AKT2,HNRNPK,IL6ST,JUN,MAP2K1,MAP2K2,MAPK1,MAPK3,NFKB1,NR3C1,RAF1,SHC1,STAT3
Role of IL-17A in Arthritis	2.16	0.136	#NUM!	MAP2K1,MAP2K2,MAPK1,MAPK3,NFKB1,PIK3C2A
Cardiac Hypertrophy Signaling	2.15	0.0777	2	GSK3B,HSPB1,IRS1,JUN,MAP2K1,MAP2K2,Map3k7,MAPK1,MAPK3,MEF2A,MEF2D,MYL12B,PIK3C2A,PRKACA,PRKAR1A,RAF1
Cell Cycle: G1/S Checkpoint Regulation	2.14	0.121	-1.134	ABL1,GNL3,GSK3B,HDAC1,HDAC7,RB1,RBL1
Cdc42 Signaling	2.14	0.0917	1.265	BAIAP2,CLIP1,GSK3B,JUN,MAPK1,MPRIP,MYL12B,PAK1,PPP1R12A,PRKCI,RAF1
Amyloid Processing	2.11	0.133	#NUM!	AKT2,GSK3B,MAPK1,MAPK3,PRKACA,PRKAR1A
Regulation of Cellular Mechanics by Calpain Protease	2.1	0.119	1.342	CAST,EGFR,MAPK1,MAPK3,PXN,RB1,VCL
Bladder Cancer Signaling	2.07	0.1	2.236	ABL1,EGFR,ERBB2,MAP2K1,MAP2K2,MAPK1,MAPK3,RAF1,RB1
Colorectal Cancer Metastasis Signaling	2.06	0.0742	3.153	AKT2,APPL1,BRAF,CTNNB1,EGFR,GSK3B,IL6ST,JUN,MAP2K1,MAP2K2,MAPK1,MAPK3,NFKB1,PIK3C2A,PRKACA,PRKAR1A,STAT3
Sirtuin Signaling Pathway	2.06	0.0742	0	GSK3B,HIST1H1D,Hist1h1e,HSF1,JUN,MAPK1,MAPK3,NDRG1,NFKB1,PDHA1,PRKAA1,RPTOR,STAT3,TOMM22,TP53BP1,TRIM28,XPC
Ceramide Signaling	2.06	0.107	1.414	AKT2,JUN,MAP2K1,MAPK3,NFKB1,PIK3C2A,PPP2R5D,RAF1
Virus Entry via Endocytic Pathways	2.04	0.0989	#NUM!	ABL1,FLNA,FLNB,FLNC,ITGA6,PIK3C2A,PRKCA,PRKCI,PRKD3
Role of BRCA1 in DNA Damage Response	2.03	0.115	#NUM!	ARID1A,FANCD2,RB1,RBL1,RFC1,SMARCA2,SMARCA4
IL-22 Signaling	2.02	0.182	2	AKT2,MAPK1,MAPK3,STAT3
Estrogen-Dependent Breast Cancer Signaling	1.99	0.113	2.646	AKT2,EGFR,JUN,MAPK1,MAPK3,NFKB1,PIK3C2A
Type II Diabetes Mellitus Signaling	1.94	0.0859	1.508	AKT2,IRS1,MAPK1,MAPK3,NFKB1,PIK3C2A,PRKAA1,PRKAB1,PRKCA,PRKCI,PRKD3
Paxillin Signaling	1.9	0.0938	2.121	CRK,ITGA6,MAPK1,NCK1,PAK1,PARVA,PIK3C2A,PXN,VCL
Gαs Signaling	1.9	0.0938	1	ADD1,BRAF,MAP2K1,MAP2K2,MAPK1,MAPK3,PRKACA,PRKAR1A,RAPGEF2
Role of JAK family kinases in IL-6-type Cytokine Signaling	1.88	0.167	#NUM!	IL6ST,MAPK1,MAPK3,STAT3
Ephrin B Signaling	1.88	0.108	1.89	CTNNB1,HNRNPK,ITSN2,MAPK1,MAPK3,PAK1,PXN
EIF2 Signaling	1.85	0.0778	3.317	AKT2,EIF4G1,EIF4G2,EIF5B,GSK3B,MAP2K1,MAP2K2,MAPK1,MAPK3,PIK3C2A,RAF1,RPL19,SHC1
Protein Ubiquitination Pathway	1.85	0.0735	#NUM!	AMFR,CDC20,CDC23,CRYAB,HSP90AA1,HSP90AB1,HSPA4,HSPB1,HSPB6,HSPB8,PSMC3,TRAP1,UBA1,USP10,USP24
Angiopoietin Signaling	1.84	0.106	1.633	AKT2,CRK,NCK1,NFKB1,PAK1,PIK3C2A,TNIP1
Role of NFAT in Regulation of the Immune Response	1.83	0.08	2.309	AKT2,GSK3B,JUN,MAP2K1,MAP2K2,MAPK1,MAPK3,MEF2A,MEF2D,NFKB1,PIK3C2A,RAF1
Semaphorin Signaling in Neurons	1.81	0.115	#NUM!	ARHGEF12,DPYSL2,DPYSL3,MAPK1,MAPK3,PAK1
Adrenomedullin signaling pathway	1.81	0.0769	3.051	AKT2,BRAF,GSK3B,MAP2K1,MAP2K2,MAPK1,MAPK3,NFKB1,PIK3C2A,PRKACA,PRKAR1A,RAF1,SHC1
MIF Regulation of Innate Immunity	1.81	0.132	1.342	JUN,MAPK1,MAPK3,NFKB1,PLA2G4A
RAN Signaling	1.8	0.214	#NUM!	KPNA3,KPNA4,RANGAP1
Granzyme A Signaling	1.8	0.214	#NUM!	HIST1H1D,Hist1h1e,NME1
IL-7 Signaling Pathway	1.75	0.101	1.89	AKT2,GSK3B,JUN,MAPK1,MAPK3,PIK3C2A,SHC1
Cell Cycle Control of Chromosomal Replication	1.72	0.125	#NUM!	MCM2,MCM4,MCM6,POLA2,TOP2B
Cyclins and Cell Cycle Regulation	1.72	0.1	#NUM!	ABL1,GSK3B,HDAC1,HDAC7,PPP2R5D,RAF1,RB1
IL-9 Signaling	1.7	0.148	1	IRS1,NFKB1,PIK3C2A,STAT3
Sonic Hedgehog Signaling	1.7	0.148	1	GSK3B,PRKACA,PRKAR1A,SUFU
NF-κB Signaling	1.69	0.0764	0.577	AKT2,BRAF,EGFR,GSK3B,HDAC1,IGF2R,MAP4K4,NFKB1,PIK3C2A,PRKACA,RAF1,TNIP1
PEDF Signaling	1.66	0.0972	2.646	AKT2,MAPK1,MAPK3,NFKB1,PIK3C2A,RAF1,TCF12
Role of Macrophages, Fibroblasts and Endothelial Cells in Rheumatoid Arthritis	1.64	0.0655	#NUM!	AKT2,CAMK2D,CAMK2G,CTNNB1,GSK3B,IL6ST,JUN,MAP2K1,MAP2K2,MAPK1,MAPK3,NFKB1,PIK3C2A,PRKCA,PRKCI,PRKD3,RAF1,STAT3
HOTAIR Regulatory Pathway	1.63	0.0775	2.714	AKT2,CD44,CTNNB1,ERBB2,HDAC1,HSF1,MRTFA,NFKB1,PIK3C2A,STAT3,VIM
Relaxin Signaling	1.61	0.08	2.53	AKT2,BRAF,JUN,MAP2K1,MAPK1,MAPK3,NFKB1,PIK3C2A,PRKACA,PRKAR1A
TGF-β Signaling	1.59	0.0879	2.646	HDAC1,JUN,MAP2K1,MAP2K2,MAPK1,MAPK3,RAF1,TFE3
T Cell Receptor Signaling	1.59	0.0879	#NUM!	JUN,MAP2K1,MAP2K2,MAPK1,MAPK3,NFKB1,PIK3C2A,RAF1
G-Protein Coupled Receptor Signaling	1.56	0.0664	#NUM!	AKT2,BRAF,CAMK2D,CAMK2G,MAP2K1,MAP2K2,MAPK1,MAPK3,NFKB1,PIK3C2A,PRKACA,PRKAR1A,PRKCA,RAF1,SHC1,STAT3
FAT10 Cancer Signaling Pathway	1.56	0.114	2.236	AKT2,CTNNB1,GSK3B,NFKB1,STAT3
Lymphotoxin β Receptor Signaling	1.52	0.111	2.236	AKT2,MAPK1,MAPK3,NFKB1,PIK3C2A
ATM Signaling	1.51	0.0909	0	ABL1,CBX5,FANCD2,JUN,PPP2R5D,TP53BP1,TRIM28
CD27 Signaling in Lymphocytes	1.48	0.109	2	JUN,MAP2K1,MAP2K2,Map3k7,NFKB1
Role of JAK1 and JAK3 in γc Cytokine Signaling	1.47	0.0968	#NUM!	IRS1,MAPK1,MAPK3,PIK3C2A,SHC1,STAT3
Apelin Muscle Signaling Pathway	1.44	0.158	#NUM!	AKT2,PRKAA1,PRKAB1
Spliceosomal Cycle	1.41	1	#NUM!	U2AF2
Antiproliferative Role of Somatostatin Receptor 2	1.39	0.0923	2.449	BRAF,MAP2K1,MAP2K2,MAPK1,MAPK3,PIK3C2A
Regulation of IL-2 Expression in Activated and Anergic T Lymphocytes	1.34	0.0833	#NUM!	JUN,MAP2K1,MAP2K2,MAPK1,MAPK3,NFKB1,RAF1
Sumoylation Pathway	1.34	0.0833	-1.342	HDAC1,JUN,NFKB1,NR3C1,RANGAP1,RFC1,SERBP1
Role of Tissue Factor in Cancer	1.34	0.0784	#NUM!	AKT2,EGFR,ITGA6,MAPK1,MAPK3,PAK1,PIK3C2A,PRKCA
Role of JAK1, JAK2 and TYK2 in Interferon Signaling	1.33	0.143	#NUM!	NFKB1,RAF1,STAT3
Role of p14/p19ARF in Tumor Suppression	1.33	0.143	#NUM!	NPM1,PIK3C2A,RB1
Endothelin-1 Signaling	1.32	0.0692	1.508	BRAF,JUN,MAPK1,MAPK3,PIK3C2A,PLA2G4A,PRKCA,PRKCI,PRKD3,RAF1,SHC1
IL-15 Production	1.31	0.0777	#NUM!	ABL1,ABL2,EGFR,EPHA2,ERBB2,MAP2K1,NFKB1,PRKCI
