## Supplementary material for "SDC3 acts as a timekeeper of myogenic differentiation by regulating the insulin/AKT/mTOR axis in muscle stem cell progeny": Table S4

### Sheet: Sheet1
S3kd					Ctrl
Ingenuity Canonical Pathways	-log(p-value)	Ratio	z-score		Ingenuity Canonical Pathways	-log(p-value)	Ratio	z-score
ATM Signaling	1.51	0.0909	0		ATM Signaling	4.01	0.156	0
CDK5 Signaling	3.45	0.125	0.302		CDK5 Signaling	2.1	0.104	0
CXCR4 Signaling	3.35	0.106	2.84		CXCR4 Signaling	2.1	0.0915	3.051
EGF Signaling	5.65	0.224	2.714		EGF Signaling	4.46	0.204	3.162
Ephrin Receptor Signaling	3.56	0.102	2.84		Ephrin Receptor Signaling	3.11	0.102	2.324
ErbB Signaling	6.89	0.19	2.84		ErbB Signaling	4.6	0.193	3.162
ERK/MAPK Signaling	6.94	0.139	2.294		ERK/MAPK Signaling	4.58	0.121	2.683
FAK Signaling	5.38	0.167	#NUM!		FAK Signaling	5.62	0.179	#NUM!
FGF Signaling	3.24	0.135	2.53		FGF Signaling	1.87	0.108	2.828
GDNF Family Ligand-Receptor Interactions	5.24	0.188	2.714		GDNF Family Ligand-Receptor Interactions	4.84	0.188	3.317
GNRH Signaling	4.64	0.12	1.886		GNRH Signaling	2.29	0.0933	2.138
HGF Signaling	5.94	0.163	3		HGF Signaling	5.42	0.163	2.84
HOTAIR Regulatory Pathway	1.63	0.0775	2.714		HOTAIR Regulatory Pathway	2.1	0.0915	2.496
IGF-1 Signaling	5.36	0.156	2.324		IGF-1 Signaling	4.25	0.146	3.742
IL-15 Signaling	3.76	0.156	#NUM!		IL-15 Signaling	3.44	0.156	#NUM!
IL-7 Signaling Pathway	1.75	0.101	1.89		IL-7 Signaling Pathway	2.04	0.116	2.121
IL-8 Signaling	3.83	0.104	2.5		IL-8 Signaling	3.34	0.104	3.153
ILK Signaling	7.19	0.144	0.447		ILK Signaling	5.33	0.131	1.414
Insulin Receptor Signaling	8.91	0.183	2.683		Insulin Receptor Signaling	6.77	0.167	3.3
Integrin Signaling	10	0.159	2.746		Integrin Signaling	7.19	0.143	1.877
JAK/Stat Signaling	4.57	0.162	3.464		JAK/Stat Signaling	3.53	0.149	3.317
Neuregulin Signaling	7.94	0.198	1.941		Neuregulin Signaling	5.86	0.176	2.714
Neurotrophin/TRK Signaling	2.43	0.123	2.828		Neurotrophin/TRK Signaling	2.2	0.123	2.828
NF-κB Signaling	1.69	0.0764	0.577
p70S6K Signaling	5.15	0.143	1.5		p70S6K Signaling	3	0.116	3.051
PAK Signaling	3.57	0.138	3.317		PAK Signaling	2.67	0.125	2.53
PDGF Signaling	5.99	0.187	2.673		PDGF Signaling	4.12	0.16	2.309
Protein Kinase A Signaling	6.04	0.0991	1.961		Protein Kinase A Signaling	4.77	0.0961	2.353
PTEN Signaling	2.81	0.106	-2.309		PTEN Signaling	2.49	0.106	-2.309
Rac Signaling	3.58	0.129	2.714		Rac Signaling	3.22	0.129	2.309
Renin-Angiotensin Signaling	5.42	0.15	2.324		Renin-Angiotensin Signaling	3.19	0.121	2.887
RhoA Signaling	4.69	0.146	-1.155		RhoA Signaling	6.9	0.138	1.8
Telomerase Signaling	7.15	0.187	1.941		Telomerase Signaling	7.33	0.198	2.673
Thrombin Signaling	4.16	0.107	2		Thrombin Signaling	2.78	0.0955	2.496
VEGF Signaling	3.21	0.125	2.714		VEGF Signaling	3.45	0.136	2.309
